# A genetically encoded photo-proximity labeling approach for mapping protein territories

**DOI:** 10.1101/2022.07.30.502153

**Authors:** Nir Hananya, Xuanjia Ye, Shany Koren, Tom W. Muir

## Abstract

Studying dynamic biological processes requires approaches compatible with the lifetimes of the biochemical transactions under investigation, which can be very short. We describe a genetically encoded system that allows protein interactomes to be captured using visible light. Our approach involves fusing an engineered flavoprotein to a protein of interest. Brief excitation of the fusion protein leads to local generation of reactive radical species within cell-permeable probes. When combined with quantitative proteomics, the system generates ‘snapshots’ of protein interactions with high temporal resolution. The intrinsic fluorescence of the fusion domain permits correlated imaging and proteomics analyses, a capability that is exploited in several contexts, including defining the protein clients of the major vault protein (MVP). The technology should be broadly useful in the biomedical area.
