## Supplementary material for "A genetically encoded photo-proximity labeling approach for mapping protein territories": Table S2

### Sheet: Description
Proteomics data of the LITag PARP1 interactome labeling
Table S2A	Enriched proteins (Light/Dark > 1.5, FDR<0.05).					Including previous annotation as PAR-binding protein and PARylation target. RNA-binding proteins are also annotated
						PAR-binding proteins according to M. Dasovich et el., 2021, https://pubs.acs.org/doi/full/10.1021/jacs.0c12246
						References for PARylation:
						1.	S. Jungmichel et al., 2013, https://www.sciencedirect.com/science/article/pii/S1097276513006266
						2.	S. C. Larsen et al., 2018, https://www.sciencedirect.com/science/article/pii/S2211124718312014
						3.	I. A. Hendriks et al., 2019, https://www.mcponline.org/article/S1535-9476(20)31609-1/fulltext
						4.	K. Kalesh et al., 2019, https://www.nature.com/articles/s41598-019-43154-1#MOESM1 (proteins that showed significant response to PARP inhibition, table S3)
						RNA binding proteins according to S. Gerstberger et al., 2014, https://www.nature.com/articles/nrg3813
Table S2B	Full list of detected proteins.

### Sheet: Table S2A
UniProt	Gene name	Log2 (Light/Dark)	FDR	PARylation - S. Jungmichel et al., 2013	S. C. Larsen et al., 2018	I. A. Hendriks et al., 2019	K. Kalesh et al., 2019	PAR binding	RNA binding	Imputation?
P35637	FUS	4.41114	0.000503218	+	+	+		+	+
Q01844	EWSR1	3.36506	6.15905e-05	+		+	+	+	+
P31942	HNRH3	2.63382	0.00809258				+	+	+
P39687	AN32A	2.33668	0.030277				+			+
P09874	PARP1	2.31028	0.00463011	+	+	+	+	+	+
P23246	SFPQ	2.28704	0.0072455	+			+	+	+
P98179	RBM3	2.18353	0.00510275	+	+	+		+	+	+
P29692	EF1D	2.14484	0.00468239					+	+
P22626	HNRNPA2B1	1.94571	0.0014534	+	+	+	+	+	+
P50995	ANX11	1.94531	0.00897799			+
P20073	ANXA7	1.87599	0.000464441				+			+
O43707	ACTN4	1.87263	0.010375		+	+
P23588	IF4B	1.85277	0.0047325		+	+	+	+	+	+
Q96PK6	RBM14	1.79694	0.00259894		+	+		+	+
P15927	RFA2	1.75651	0.017696	+			+	+
Q8NDC0	MISSL	1.73725	0.00265085
P09651	ROA1	1.72387	0.000482829	+	+	+		+	+
Q9BUJ2	HNRL1	1.71709	0.000469498	+	+	+		+	+
P12956	XRCC6	1.71609	0.0136026	+	+	+		+	+	+
P11940	PABP1	1.71444	0.00470019				+	+	+
Q15417	CNN3	1.70794	0.00215531			+	+
P12814	ACTN1	1.68095	0.0028113
Q15691	MARE1	1.67881	0.00913186			+
P38159	RBMX	1.65003	0.0130551	+	+	+		+	+
P15311	EZRI	1.57571	0.00495047					+
O14979	HNRDL	1.56752	0.0015183		+	+	+	+	+
Q15056	IF4H	1.55614	0.0441384		+	+	+	+	+	+
P31943	HNRH1	1.5555	0.00105482					+	+
P09429	HMGB1	1.53837	0.00278083	+	+	+	+	+
Q14444	CAPR1	1.52731	0.00881192					+	+
P08758	ANXA5	1.47622	0.00386757			+	+
Q96AE4	FUBP1	1.44014	0.00534957					+	+	+
Q99439	CNN2	1.43219	0.000378321				+	+
Q8IYT4	KATL2	1.40521	0.00100846
Q07666	KHDR1	1.38754	0.00327289	+	+	+		+	+
P61978	HNRPK	1.35653	0.00170703			+	+	+	+
P02545	LMNA	1.26979	0.000282435		+	+	+	+
P67809	YBOX1	1.24958	0.0313525				+			+
P55072	TERA	1.20974	0.00265183	+		+	+	+
Q9Y5B9	SP16H	1.18692	0.00140111	+	+	+	+
O60506	HNRPQ	1.17738	0.00266116			+		+	+
Q08209	PP2BA	1.15788	0.0306255				+			+
P17844	DDX5	1.15745	0.00138246		+	+		+	+
Q00839	HNRPU	1.15552	0.00388529	+	+	+	+	+	+
Q92841	DDX17	1.10883	0.00218357		+	+	+	+	+
O75533	SF3B1	1.1005	0.00767977					+	+
Q9BWF3	RBM4	1.09993	0.00358167						+
P62258	1433E	1.09323	0.00763558					+
P07910	HNRPC	1.08398	0.0201367	+	+	+		+	+
P84090	ERH	1.05551	0.0121695	+			+
Q14103	HNRPD	1.04612	0.00166697	+	+	+	+	+	+
P09496	CLCA	1.03982	0.00122262			+
Q12906	ILF3	1.01045	0.000138565		+		+	+	+
Q9Y262	EIF3L	0.999636	0.0449515				+	+	+
P52292	IMA1	0.982476	0.0093898					+
P21980	TGM2	0.975225	0.00608353
O43670	ZN207	0.964771	0.00280007					+
P38919	IF4A3	0.96371	0.0144896		+	+	+	+	+
Q02790	FKBP4	0.957093	0.00967076				+	+
Q15233	NONO	0.956989	0.0109886	+	+	+		+	+
P51858	HDGF	0.956342	0.0492055		+	+	+	+
P49736	MCM2	0.909599	0.0494333		+	+		+
P15531	NDKA	0.908796	0.000514715
P43243	MATR3	0.89695	0.00228888			+		+	+
Q96KR1	ZFR	0.891441	0.00267017			+		+	+
Q99729	ROAA	0.890622	0.0153151		+			+	+
P25205	MCM3	0.879251	0.0434936		+	+		+
Q92499	DDX1	0.866955	0.0101157			+		+	+
P04792	HSPB1	0.862828	0.033809
Q99426	TBCB	0.802585	0.00211609			+
Q9BWU0	NADAP	0.795324	0.0163302			+			+
Q92945	FUBP2	0.789799	0.00103492
Q16630	CPSF6	0.776273	0.00537655			+		+	+
Q9HB71	CYBP	0.768472	0.00281269			+		+
O00571	DDX3X	0.755177	0.00277085		+	+		+	+
Q96EP5	DAZP1	0.745077	0.00218887					+	+
Q86X51	EZHIP	0.741882	0.00067059
Q08211	DHX9	0.738442	0.000465904					+	+
O43390	HNRPR	0.728979	0.00269193	+		+		+	+
Q9NRX4	PHP14	0.71989	0.0280629			+
O75534	CSDE1	0.712207	0.00953374				+	+	+
Q13148	TADBP	0.706651	0.00214077			+		+	+
Q15365	PCBP1	0.699577	0.00104258						+
P04083	ANXA1	0.684304	0.0305544			+	+
Q13283	G3BP1	0.657171	0.00192469					+	+
P51991	ROA3	0.648286	0.00766239	+		+	+	+	+
Q00341	VIGLN	0.647382	0.00771981				+	+	+
Q14315	FLNC	0.646468	0.00629303				+	+
Q9BTT0	AN32E	0.638427	0.0490503							+
Q09666	AHNK	0.638355	0.00417304					+
Q9BQE3	TBA1C	0.635001	0.00510312
Q13838	DX39B	0.631248	0.017125			+		+	+
P60842	IF4A1	0.620958	0.0239388					+	+
P53582	MAP11	0.620879	0.00068489
P84077	ARF1	0.604669	0.0109979				+
P08865	RSSA	0.601047	0.0182616					+	+
Q15717	ELAV1	0.597638	0.00762678	+				+	+
P08670	VIME	0.594148	0.0163368		+	+		+
Q9Y2Z0	SGT1	0.587874	0.0113955				+			+

### Sheet: Table S2B
Uniprot	Gene name	Average	FDR	Imputation?
P35637	FUS	4.41114	0.000503218
N/A	LOV*	3.93506	0.00383876	+
Q01844	EWSR1	3.36506	6.15905e-05
P31942	HNRH3	2.63382	0.00809258
P39687	AN32A	2.33668	0.030277	+
P09874	PARP1	2.31028	0.00463011
P23246	SFPQ	2.28704	0.0072455
P98179	RBM3	2.18353	0.00510275	+
Q92804	TAF15	2.15272	0.0713014	+
P29692	EF1D	2.14484	0.00468239
P22626	HNRNPA2B1	1.94571	0.0014534
P50995	ANX11	1.94531	0.00897799
P20073	ANXA7	1.87599	0.000464441	+
O43707	ACTN4	1.87263	0.010375
P23588	IF4B	1.85277	0.0047325	+
Q96PK6	RBM14	1.79694	0.00259894
P15927	RFA2	1.75651	0.017696
Q8NDC0	MISSL	1.73725	0.00265085
P09651	ROA1	1.72387	0.000482829
Q9BUJ2	HNRL1	1.71709	0.000469498
P12956	XRCC6	1.71609	0.0136026	+
P11940	PABP1	1.71444	0.00470019
Q15417	CNN3	1.70794	0.00215531
P12814	ACTN1	1.68095	0.0028113
Q15691	MARE1	1.67881	0.00913186
P38159	RBMX	1.65003	0.0130551
P16104	H2AX	1.61357	0.106253	+
P15311	EZRI	1.57571	0.00495047
O14979	HNRDL	1.56752	0.0015183
Q15056	IF4H	1.55614	0.0441384	+
P31943	HNRH1	1.5555	0.00105482
P09429	HMGB1	1.53837	0.00278083
Q14444	CAPR1	1.52731	0.00881192
P08758	ANXA5	1.47622	0.00386757
Q96AE4	FUBP1	1.44014	0.00534957	+
Q99439	CNN2	1.43219	0.000378321
Q14247	SRC8	1.41954	0.108154	+
Q8IYT4	KATL2	1.40521	0.00100846
Q07666	KHDR1	1.38754	0.00327289
P61978	HNRPK	1.35653	0.00170703
P50402	EMD	1.30344	0.0669946	+
P02545	LMNA	1.26979	0.000282435
P67809	YBOX1	1.24958	0.0313525	+
P55072	TERA	1.20974	0.00265183
P60510	PP4C	1.20631	0.0583054
P31949	S10AB	1.18797	0.0800428
Q9Y5B9	SP16H	1.18692	0.00140111
O60506	HNRPQ	1.17738	0.00266116
Q08209	PP2BA	1.15788	0.0306255	+
P17844	DDX5	1.15745	0.00138246
Q00839	HNRPU	1.15552	0.00388529
Q92841	DDX17	1.10883	0.00218357
O75533	SF3B1	1.1005	0.00767977
Q9BWF3	RBM4	1.09993	0.00358167
P62258	1433E	1.09323	0.00763558
P07910	HNRPC	1.08398	0.0201367
P84090	ERH	1.05551	0.0121695
Q14103	HNRPD	1.04612	0.00166697
P09496	CLCA	1.03982	0.00122262
Q12906	ILF3	1.01045	0.000138565
Q9Y262	EIF3L	0.999636	0.0449515
Q9UKY7	CDV3	0.990374	0.309181	+
P52292	IMA1	0.982476	0.0093898
P21980	TGM2	0.975225	0.00608353
O43670	ZN207	0.964771	0.00280007
P38919	IF4A3	0.96371	0.0144896
Q02790	FKBP4	0.957093	0.00967076
Q15233	NONO	0.956989	0.0109886
P51858	HDGF	0.956342	0.0532055
Q8IY81	SPB1	0.94834	0.0761842	+
P31946	1433B	0.911437	0.000164307
P49736	MCM2	0.909599	0.0543334
P15531	NDKA	0.908796	0.000514715
P43243	MATR3	0.89695	0.00228888
Q96KR1	ZFR	0.891441	0.00267017
Q99729	ROAA	0.890622	0.0153151
P25205	MCM3	0.879251	0.0434936
Q92499	DDX1	0.866955	0.0101157
P04792	HSPB1	0.862828	0.033809
P51114	FXR1	0.848104	0.12773
Q99426	TBCB	0.802585	0.00211609
Q9BWU0	NADAP	0.795324	0.0163302
Q92945	FUBP2	0.789799	0.00103492
Q16630	CPSF6	0.776273	0.00537655
P19338	NUCL	0.769996	0.151558	+
Q9HB71	CYBP	0.768472	0.00281269
O00571	DDX3X	0.755177	0.00277085
Q96EP5	DAZP1	0.745077	0.00218887
Q86X51	EZHIP	0.741882	0.00067059
Q08211	DHX9	0.738442	0.000465904
O43390	HNRPR	0.728979	0.00269193
Q9NRX4	PHP14	0.71989	0.0280629
O75534	CSDE1	0.712207	0.00953374
P08133	ANXA6	0.708919	0.0689054
Q13148	TADBP	0.706651	0.00214077
P12268	IMDH2	0.706066	0.0571506
Q15365	PCBP1	0.699577	0.00104258
P04083	ANXA1	0.684304	0.0305544
P29401	TKT	0.670359	0.17525	+
P63000	RAC1	0.661445	0.411848	+
Q15637	SF01	0.660779	0.461926	+
Q13283	G3BP1	0.657171	0.00192469
P51991	ROA3	0.648286	0.00766239
Q00341	VIGLN	0.647382	0.00771981
Q14315	FLNC	0.646468	0.00629303
P04406	G3P	0.64041	0.180988
Q9BTT0	AN32E	0.638427	0.0490503	+
Q09666	AHNK	0.638355	0.00417304
Q9BQE3	TBA1C	0.635001	0.00510312
Q13838	DX39B	0.631248	0.017125
P22392	NME2	0.627575	0.128689	+
Q86V81	THOC4	0.624458	0.156947	+
P60842	IF4A1	0.620958	0.0239388
P53582	MAP11	0.620879	0.00068489
O95373	IPO7	0.611059	0.0862114
P84077	ARF1	0.604669	0.0109979
P08865	RSSA	0.601047	0.0182616
Q15717	ELAV1	0.597638	0.00762678
P08670	VIME	0.594148	0.0163368
Q9Y2Z0	SGT1	0.587874	0.0113955	+
P21333	FLNA	0.581677	0.00211116
O15355	PPM1G	0.581589	0.00215078
Q01130	SRSF2	0.579568	0.1604
Q15149	PLEC	0.578442	0.00422889
Q01518	CAP1	0.576091	0.0340631
Q06210	GFPT1	0.570129	0.00119659
P68363	TBA1B	0.564631	0.00781463
P56545	CTBP2	0.561997	0.00810245
P62826	RAN	0.555308	0.0118219
Q13263	TIF1B	0.553877	0.0205665
P04075	ALDOA	0.55379	0.0325987
Q14847	LASP1	0.55377	0.00505587
O15372	EIF3H	0.549433	0.273918	+
O60841	IF2P	0.547893	0.00843068
P61247	RS3A	0.547738	0.025766
O43143	DHX15	0.543868	0.00104807
P02795	MT2	0.542433	0.0322583
P26358	DNMT1	0.542371	0.0420011
Q14739	LBR	0.538311	0.0915639
O75643	U520	0.533491	0.00550201
P06748	NPM	0.529501	0.0257917
P31947	1433S	0.524571	0.00289208
Q9Y6B6	SAR1B	0.517055	0.399212	+
P18085	ARF4	0.515399	0.0285764
P07355	ANXA2	0.508607	0.00197312
P23526	SAHH	0.506972	0.0914142
P55209	NP1L1	0.505112	0.0257884
Q9UHB6	LIMA1	0.503996	0.0240425
Q13442	HAP28	0.497214	0.0226189	+
O15231	ZN185	0.495021	0.198138
Q15366	PCBP2	0.491928	0.0102332
Q92973	TNPO1	0.491126	0.0129595
P62316	SMD2	0.489904	0.209766
Q96KB5	TOPK	0.489535	0.00727546
P19105	ML12A	0.483762	0.127773
P61981	1433G	0.483607	0.0139004
P08621	RU17	0.482015	0.00381288
P55884	EIF3B	0.478819	0.0130581
Q04917	1433F	0.477187	0.0166597
Q9NYF8	BCLF1	0.475127	0.37425	+
P54132	BLM	0.474749	0.0778235
P31689	DNJA1	0.472322	0.00111187
O00505	IMA4	0.470463	0.218119
P51149	RAB7A	0.466318	0.213277
Q16643	DREB	0.46522	0.00388942
P24534	EF1B	0.460366	0.00384987
P68366	TBA4A	0.460328	0.297935
Q8IVM0	CCD50	0.457678	0.304212
P20700	LMNB1	0.454463	0.00613821
P30626	SORCN	0.454294	0.024388
P05198	IF2A	0.451335	0.000194515
P54578	UBP14	0.448079	0.389226
P08238	HS90B	0.447295	0.00420364
Q08945	SSRP1	0.446622	0.00280115	+
Q9NW64	RBM22	0.445556	0.119268
P37802	TAGL2	0.443082	0.00566964
P63241	IF5A1	0.4343	0.000181194
O00148	DX39A	0.429777	0.55365
P13693	TCTP	0.420729	0.0329516
P26639	SYTC	0.418506	0.466306	+
O95292	VAPB	0.417787	0.651417	+
Q9Y2V2	CHSP1	0.414187	0.0441016
O95793	STAU1	0.412524	0.343551	+
Q15427	SF3B4	0.412084	0.542192	+
Q14157	UBP2L	0.410733	0.0243452	+
Q969T9	WBP2	0.409648	0.0244138
P17980	PRS6A	0.408344	0.0589972
P55769	NH2L1	0.40247	0.579197
P62995	TRA2B	0.397452	0.0043439
P35998	PRS7	0.394022	0.00408032
P26038	MOES	0.393578	0.0442503
P14174	MIF	0.392112	0.0981964
O95487	SC24B	0.391989	0.180541
Q9UJU6	DBNL	0.391435	0.396217
Q92530	PSMF1	0.389906	0.325103	+
P52272	HNRPM	0.389097	0.00867017
Q99816	TS101	0.38777	0.0973981
P55265	DSRAD	0.384396	0.120751
P27695	APEX1	0.384089	0.467109
O94776	MTA2	0.384004	0.0202311
P14866	HNRPL	0.38262	0.0294992
P08243	ASNS	0.382579	0.448173	+
P24666	PPAC	0.379578	0.59458	+
Q9UKM9	RALY	0.379215	0.0823585
Q9NZB2	F120A	0.378324	0.045044
P52597	HNRPF	0.375381	0.00609646
P27694	RFA1	0.375099	0.00384802
P27824	CALX	0.374035	0.190397
Q07955	SRSF1	0.370615	0.00137548
P52907	CAZA1	0.36704	0.0205891
Q00610	CLH1	0.365732	0.00323813
Q9H910	JUPI2	0.357549	0.0132909
O00743	PPP6	0.354521	0.55146	+
Q8N6T3	ARFG1	0.352249	0.0159502
Q15654	TRIP6	0.350595	0.129271
Q13247	SRSF6	0.349127	0.00387976
Q8TAT6	NPL4	0.346408	0.13959
P0DPH7	TBA3C	0.345182	0.0130305
Q15084	PDIA6	0.343214	0.013264
P30153	2AAA	0.342685	0.160449
P62140	PP1B	0.341592	0.00895537
P42285	MTREX	0.337926	0.186175
P54577	SYYC	0.337247	0.296617
O75083	WDR1	0.335595	0.0172065
P27816	MAP4	0.335183	0.0499482
Q16576	RBBP7	0.334679	0.291666
P33992	MCM5	0.334423	0.00328055
P45974	UBP5	0.333047	0.215219
Q9Y2D5	AKAP2	0.332678	0.0238691	+
P62136	PP1A	0.320424	0.11636
P02786	TFR1	0.317837	0.102578
P07900	HS90A	0.316954	5.91382e-05
P43034	LIS1	0.314433	0.00392764	+
Q13363	CTBP1	0.305225	0.178654
Q13242	SRSF9	0.304331	0.854301
O95864	FADS2	0.298352	0.465597
O00154	BACH	0.290993	0.144349	+
P34932	HSP74	0.290943	0.0155759
Q9Y263	PLAP	0.287828	0.149072
P07237	PDIA1	0.284099	0.0776031
P31948	STIP1	0.282387	0.0342206
P55263	ADK	0.28179	0.663974
P07737	PROF1	0.281582	0.0243765
O75369	FLNB	0.278381	0.211605
P08754	GNAI3	0.277747	0.0139731
Q8NCA5	FA98A	0.27754	0.795279	+
Q9UQ80	PA2G4	0.276711	0.124539
Q9UQ35	SRRM2	0.276409	0.0096515
Q8NC51	PAIRB	0.276232	0.140564
Q14116	IL18	0.273914	0.0141355
O00116	ADAS	0.273897	0.183422
P22234	PUR6	0.271496	0.157265
P05091	ALDH2	0.270834	0.31077	+
P49588	SYAC	0.270304	0.0504356
Q15121	PEA15	0.26976	0.0440705
Q9H074	PAIP1	0.268467	0.248443
Q16555	DPYL2	0.265859	0.0201698
Q9UHD1	CHRD1	0.261751	0.0303932
P16403	H12	0.259148	0.101523
P17812	PYRG1	0.256685	0.204552
P22314	UBA1	0.256231	0.0243047
Q99873	ANM1	0.254293	0.0730868
Q14974	IMB1	0.253226	0.115563
O43396	TXNL1	0.249489	0.565546
P13639	EF2	0.247954	0.00324485
P30048	PRDX3	0.245655	0.0655133
P30084	ECHM	0.243854	0.606304
P61081	UBC12	0.241988	0.446975
Q15631	TSN	0.241914	0.0673442
O43148	MCES	0.241374	0.387082	+
O94992	HEXI1	0.238683	0.427996
Q9ULV4	COR1C	0.238074	0.390481
P62195	PRS8	0.237813	0.0010464
P52565	GDIR1	0.23744	0.0654744
P60953	CDC42	0.237263	0.365972
P26640	SYVC	0.232187	0.396585	+
Q14566	MCM6	0.231429	0.553627	+
P30043	BLVRB	0.228827	0.143009
O00299	CLIC1	0.228552	0.0109373
Q12905	ILF2	0.228318	0.0174792
P52209	6PGD	0.227722	0.0905098
P07814	SYEP	0.226655	0.226039
O75940	SPF30	0.225404	0.0531138
P07305	H10	0.222756	0.439908
P00387	NB5R3	0.217078	0.367611
P50502	F10A1	0.214799	0.240591
P08195	4F2	0.214222	0.140767
P46940	IQGA1	0.209677	0.644401	+
O00410	IPO5	0.206964	0.123745
Q96RS6	NUDC1	0.204036	0.0303579
Q96AC1	FERM2	0.203988	0.534877
Q9BXP5	SRRT	0.203772	0.327221	+
P29034	S10A2	0.20356	0.0709454
Q93052	LPP	0.203047	0.540394
P61254	RL26	0.202988	0.150477
P62714	PP2AB	0.202143	0.0420264
Q13155	AIMP2	0.199328	0.141585
P39748	FEN1	0.198544	0.135718
P06753	TPM3	0.197149	0.000533514
P17655	CAN2	0.196932	0.0200715
Q9UHV9	PFD2	0.196396	0.142763
Q9UBV8	PEF1	0.195992	0.256481
P62314	SMD1	0.192682	0.294441	+
Q92598	HS105	0.192319	0.132157
P35080	PROF2	0.192278	0.356256
Q9NRW1	RAB6B	0.189377	0.00167288
P15170	ERF3A	0.188524	0.310423
Q02539	H11	0.187516	0.0040798
Q15942	ZYX	0.186631	0.594267
Q9C0C2	TB182	0.186517	0.864539
P30566	PUR8	0.183553	0.125091
P04040	CATA	0.182704	0.00103931	+
P60174	TPIS	0.18174	0.734443
P0DMV9	HS71B	0.180535	0.396028
Q9UBE0	SAE1	0.180439	0.361239
Q8N9Q2	SR1IP	0.174551	0.71091
P11766	ADHX	0.170661	0.252829
Q9BW27	NUP85	0.170326	0.563018
P43487	RANG	0.16718	0.119908
O43290	SNUT1	0.166991	0.719902	+
P50479	PDLI4	0.166861	0.663409
Q9Y2W1	TR150	0.16465	0.217681	+
Q00653	NFKB2	0.164528	0.551862
O76021	RL1D1	0.16414	0.000310214
Q9UMX5	NENF	0.162781	0.203185
Q16186	ADRM1	0.160978	0.409065
Q13200	PSMD2	0.160771	0.0904115
P78406	RAE1L	0.16013	0.262523
P42704	LPPRC	0.159764	0.0110676
P46063	RECQ1	0.159003	0.269716
P60903	S10AA	0.158756	0.42141
Q8NF91	SYNE1	0.156545	0.300567
P62979	RS27A	0.155816	0.275198
P30041	PRDX6	0.154067	0.314197
P99999	CYC	0.153293	0.747573
P17066	HSP76	0.152045	0.166644
Q96C19	EFHD2	0.151643	0.796122
P48739	PIPNB	0.147053	3.57056e-05
O43684	BUB3	0.146354	0.00138126
P33993	MCM7	0.144508	0.45324
O75347	TBCA	0.144342	0.660705
Q5BKZ1	ZN326	0.143097	0.073491
P23396	RS3	0.14223	0.0669669
Q9NR30	DDX21	0.142221	0.729336	+
P04632	CPNS1	0.141861	0.240017
Q8IYB3	SRRM1	0.141459	0.342551
Q01650	LAT1	0.141323	0.274228
Q07065	CKAP4	0.139778	0.65974	+
Q06124	PTN11	0.139252	0.0172069
P26599	PTBP1	0.138614	0.0901675
Q12765	SCRN1	0.133012	0.0645073
P22061	PIMT	0.128051	0.821684
P13010	XRCC5	0.127568	0.388024
P50990	TCPQ	0.127413	0.120035
P56192	SYMC	0.125208	0.232265
Q14019	COTL1	0.124879	0.381151
Q93045	STMN2	0.124348	0.309294	+
P62805	H4	0.123709	0.445814
P49368	TCPG	0.122507	0.188243
Q9BY42	RTF2	0.121851	0.31349
P08134	RHOC	0.121681	0.575966
P27348	1433T	0.12039	0.128575
P30520	PURA2	0.119521	0.299085
P46782	RS5	0.118216	0.0124689
P11142	HSP7C	0.117862	0.0573259
Q9UBR2	CATZ	0.117276	0.522229	+
P55060	XPO2	0.116761	0.297275
O14929	HAT1	0.116284	0.696032	+
Q9NP64	NO40	0.115546	0.453811
Q9UNS2	CSN3	0.115463	0.201234
P56537	IF6	0.11256	0.198417
P62906	RL10A	0.112325	0.376553
P53396	ACLY	0.111365	0.491465
Q9NR45	SIAS	0.109938	0.20665	+
P63104	1433Z	0.109668	0.0446921
Q9NR56	MBNL1	0.107469	0.771824
P42574	CASP3	0.107168	0.00211962
Q9Y2X3	NOP58	0.106231	0.286103
O75821	EIF3G	0.105302	0.336849
Q13509	TBB3	0.104723	0.175491
O43447	PPIH	0.103653	0.57811
O75396	SC22B	0.103593	0.0445902
O14980	XPO1	0.103083	0.16766
Q9BRA2	TXD17	0.0976975	0.306838
P43358	MAGA4	0.0966286	0.167372
Q9UNF1	MAGD2	0.0956849	0.822592
P07384	CAN1	0.0946413	0.534438
Q13547	HDAC1	0.0940759	0.576378
P78371	TCPB	0.0927326	0.565835
P50991	TCPD	0.0923584	0.398054
Q15185	TEBP	0.0918871	0.553081
O43776	SYNC	0.091383	0.467278
O75607	NPM3	0.089027	0.480669
Q13596	SNX1	0.0890144	0.228037
P30101	PDIA3	0.0878038	0.6039
P52294	IMA5	0.0876617	0.205459
P55957	BID	0.0875699	0.59634	+
P53611	PGTB2	0.0874805	0.897702
P62820	RAB1A	0.0868409	0.40425
P63167	DYL1	0.0823674	0.711773
O43583	DENR	0.0817922	0.44087
P08047	SP1	0.0815451	0.618982
Q92769	HDAC2	0.0809683	0.610868
P05165	PCCA	0.0790698	0.7296
Q99497	PARK7	0.0785003	0.73432
Q01813	PFKAP	0.0782475	0.66356
P62851	RS25	0.0779337	0.602236
Q8NBS9	TXND5	0.0778764	0.142483
P62877	RBX1	0.0765241	0.767103
Q96FW1	OTUB1	0.0760118	0.187542
Q7L014	DDX46	0.0755652	0.576973
P06733	ENOA	0.074991	0.027668
Q9Y3B8	ORN	0.0744609	0.533423
P27797	CALR	0.0744492	0.775473
P46781	RS9	0.0722147	0.386645
P62277	RS13	0.072206	0.535075
P23921	RIR1	0.0719382	0.0384056
Q15003	CND2	0.0687562	0.279745
Q9Y3F4	STRAP	0.0680616	0.0818271
O60701	UGDH	0.067683	0.81382
O75131	CPNE3	0.0674603	0.024818
P21291	CSRP1	0.0671321	0.401609
P61586	RHOA	0.063756	0.680119
Q14697	GANAB	0.0632759	0.27818
Q12788	TBL3	0.0620928	0.772793
P08708	RS17	0.0617516	0.736265
Q9NY12	GAR1	0.06045	0.684081
P32119	PRDX2	0.060302	0.200627
P07195	LDHB	0.0601814	0.691349
P00338	LDHA	0.058428	0.313944
Q96SZ5	AEDO	0.0582236	0.702811
O15145	ARPC3	0.0575096	0.657443
O15173	PGRC2	0.0561362	0.556993
O15511	ARPC5	0.0555948	0.664323
Q7KZF4	SND1	0.0554308	0.340928
Q3ZCM7	TBB8	0.0535455	0.774147
P27708	PYR1	0.0531682	0.209334
Q9Y3I0	RTCB	0.0531557	0.546473
P63208	SKP1	0.0523078	0.663559
Q01081	U2AF1	0.0517853	0.228056
Q9Y490	TLN1	0.0509738	0.717564
P06703	S10A6	0.0507652	0.774858
Q9BZM4	ULBP3	0.0504137	0.909423
Q15008	PSMD6	0.0500436	0.834799
Q06203	PUR1	0.0485892	0.631348
P14868	SYDC	0.0485303	0.534273
P39023	RL3	0.0461231	0.0498291
Q05048	CSTF1	0.0452998	0.896888
P17096	HMGA1	0.0436882	0.88233
O15371	EIF3D	0.0427694	0.826431
P00558	PGK1	0.0423644	0.594449
P11021	BIP	0.0422243	0.167405
P41250	GARS	0.0405454	0.656899
P40227	TCPZ	0.0393557	0.395318
O00264	PGRC1	0.0385889	0.0289351
P35579	MYH9	0.0379847	0.512628
P11387	TOP1	0.0357428	0.812048
O95816	BAG2	0.0354465	0.89813	+
Q15287	RNPS1	0.0345064	0.763747
Q99661	KIF2C	0.0338604	0.536046	+
O00303	EIF3F	0.0325958	0.778127
P10809	CH60	0.0324917	0.5818
P10412	H14	0.0313385	0.918713
P26641	EF1G	0.0305143	0.70292
Q9C0B1	FTO	0.0289829	0.842016
P62913	RL11	0.0278681	0.241755
P54136	SYRC	0.0272698	0.355843
Q9Y383	LC7L2	0.026989	0.552562
P26368	U2AF2	0.0261977	0.799213
Q99880	H2B1L	0.0232755	0.829067
Q9Y265	RUVB1	0.023244	0.693361
P53621	COPA	0.0229086	0.958785
P26373	RL13	0.0220767	0.663668
P54687	BCAT1	0.0218569	0.884812
P39019	RS19	0.0214491	0.688283
P35232	PHB1	0.0211193	0.911265
P15880	RS2	0.0207308	0.506946
P13489	RINI	0.0193146	0.83135
P46109	CRKL	0.0187604	0.828627
P07437	TBB5	0.0186467	0.779095
P50552	VASP	0.0179841	0.897105
Q99798	ACON	0.0178959	0.925696
P04439	HLAA	0.0176764	0.918266
O14639	ABLM1	0.0163719	0.924811	+
P63244	RACK1	0.0161814	0.70371
P07858	CATB	0.0157778	0.941462
P62888	RL30	0.0153441	0.661435
Q16777	H2A2C	0.0133521	0.924891
P04899	GNAI2	0.0117321	0.822717
Q14498	RBM39	0.0104486	0.945256
O15042	SR140	0.00974655	0.958361
P21281	VATB2	0.00941888	0.946481
P12004	PCNA	0.00844472	0.957808
P61224	RAP1B	0.00820586	0.983138
P09234	RU1C	0.0079185	0.957656
Q15046	SYK	0.00681836	0.921982
P61160	ARP2	0.00501574	0.990337
Q96HS1	PGAM5	0.00348831	0.957158
Q10567	AP1B1	0.00317218	0.992618
Q7L4I2	RSRC2	0.00217279	0.991918
P41567	EIF1	0.00205991	0.994041
P05204	HMGN2	0.00134551	0.999334
Q9Y696	CLIC4	9.74504e-05	1.00032
P10321	HLAC	0.000100215	0.999167
P62937	PPIA	0.000183875	1.00015
P68371	TBB4B	0.00121747	0.989278
Q08170	SRSF4	0.00152778	0.994135
Q99460	PSMD1	0.00243114	0.96668
Q02878	RL6	0.00276051	0.975465
P62753	RS6	0.00521457	0.818664
P50395	GDIB	0.00740101	0.768799
Q16778	H2B2E	0.00756851	0.958194
P62899	RL31	0.00760348	0.90836
Q9BR76	COR1B	0.007967	0.993238
Q6UXN9	WDR82	0.00946442	0.958296	+
Q9P0L0	VAPA	0.0108285	0.837026
P31153	METK2	0.0122711	0.863594
P62701	RS4X	0.0146119	0.768144
P49915	GUAA	0.0148033	0.859284
Q9NQ88	TIGAR	0.0148935	0.904779
Q16658	FSCN1	0.0166406	0.521552
Q6PK18	OGFD3	0.0166574	0.910521
O14497	ARI1A	0.0177127	0.947371	+
Q8WX93	PALLD	0.0205268	0.864195
P61758	PFD3	0.0217905	0.663528
Q03135	CAV1	0.0221265	0.611812
P61604	CH10	0.0232988	0.924584
O43847	NRDC	0.0249746	0.464952
P62424	RL7A	0.0250138	0.822048
P60468	SC61B	0.0252673	0.851469
P23381	SYWC	0.0253235	0.702834
Q13085	ACACA	0.0269382	0.787773
P42677	RS27	0.0274377	0.776118
Q14376	GALE	0.0284783	0.907638
P14618	KPYM	0.0296355	0.594599
P49419	AL7A1	0.0299159	0.900027
P62070	RRAS2	0.0322114	0.764693
P29074	PTN4	0.0324418	0.836668
P62857	RS28	0.0366116	0.692133
O43852	CALU	0.0367196	0.958967	+
Q9Y281	COF2	0.0368509	0.816682
P46776	RL27A	0.0371751	0.772979
Q15181	IPYR	0.039118	0.812156
P53985	MOT1	0.041201	0.88167
Q9H159	CAD19	0.0413817	0.132516
Q13642	FHL1	0.0424228	0.4814
Q99832	TCPH	0.0425359	0.539438
Q9Y388	RBMX2	0.0427129	0.664233
P19367	HXK1	0.0428955	0.539389
P62269	RS18	0.0434357	0.773832
Q9UI30	TR112	0.0440888	0.500958
P61353	RL27	0.0448902	0.748507
Q9P035	HACD3	0.0457549	0.408813
P19474	RO52	0.0466207	0.911391
Q6IBS0	TWF2	0.0468319	0.862861
Q00325	MPCP	0.0472336	0.931816
Q9BU76	MMTA2	0.0486244	0.842865
Q9Y316	MEMO1	0.0496225	0.747961
P17987	TCPA	0.050721	0.792779
P62910	RL32	0.0512259	0.535599
Q9BUF5	TBB6	0.0521692	0.386134
P68036	UB2L3	0.0524441	0.768186
Q9UI10	EI2BD	0.0532456	0.840324
P51571	SSRD	0.0564327	0.232318
P62861	RS30	0.0577706	0.624441
Q9UBI6	GBG12	0.0577751	0.77256
P23284	PPIB	0.0580027	0.359346
P18754	RCC1	0.0585269	0.0853085
Q9UBQ0	VPS29	0.0590974	0.687907
P46778	RL21	0.059528	0.19504
Q66PJ3	AR6P4	0.0605113	0.245215
P04183	KITH	0.0607389	0.773646
P46779	RL28	0.0608728	0.143966
P62244	RS15A	0.0614191	0.67953
Q00688	FKBP3	0.0621976	0.624376
P61158	ARP3	0.0623109	0.660662
P39656	OST48	0.0625672	0.300326
P68104	EF1A1	0.0629221	0.612042
Q13404	UB2V1	0.0635962	0.693515
P05976	MYL1	0.0636829	0.62231
P60660	MYL6	0.0636903	0.562028
P09960	LKHA4	0.0639154	0.318033
P48059	LIMS1	0.0639452	0.792036
Q8WVK2	SNR27	0.0643341	0.397221
P53992	SC24C	0.0645176	0.604374
P10599	THIO	0.0653372	0.507125
O43175	SERA	0.0655958	0.483782
P46977	STT3A	0.0668986	0.693049
Q15814	TBCC	0.0671957	0.749374
Q9UK58	CCNL1	0.0672901	0.294428
Q5VTL8	PR38B	0.0673824	0.470655
Q07021	C1QBP	0.0685616	0.66403
Q16629	SRSF7	0.0692251	0.711503	+
O15067	PUR4	0.0707046	0.740598
P25398	RS12	0.0717489	0.195402
Q71UI9	H2AV	0.072654	0.137191
Q9NWB6	ARGL1	0.0746904	0.814889
P06730	IF4E	0.0747389	0.140744
P22102	PUR2	0.0747791	0.72031
P11388	TOP2A	0.07545	0.773638	+
P49189	AL9A1	0.0764188	0.154601
P18031	PTN1	0.0779646	0.806614	+
P62280	RS11	0.0792857	0.0201212
O75223	GGCT	0.0799684	0.88182
P62750	RL23A	0.0799851	0.426001
Q9Y2S6	TMA7	0.0802617	0.49325
P84101	SERF2	0.080979	0.0386838
P48147	PPCE	0.0815071	0.777111
P62263	RS14	0.082971	0.479373
P25705	ATPA	0.083476	0.274132
Q92522	H1X	0.0838881	0.443593
P22087	FBRL	0.0847492	0.556465
P48643	TCPE	0.0853442	0.158691
P35268	RL22	0.0871105	0.424696
P61024	CKS1	0.0871184	0.605076
P42766	RL35	0.0872552	0.663459
P22695	QCR2	0.0875608	0.00305535
P11413	G6PD	0.0879252	0.360013
P49327	FAS	0.0886788	0.534398
Q9NQ29	LUC7L	0.089864	0.360381
Q14192	FHL2	0.091468	0.687853
Q13347	EIF3I	0.0931553	0.446218
P33316	DUT	0.0934657	0.311335
O75494	SRS10	0.094124	0.776268
P36578	RL4	0.0943876	0.0466528
Q9UMS4	PRP19	0.0949335	0.254713
O95881	TXD12	0.0956982	0.608605
Q9Y3U8	RL36	0.0957401	0.0167292
P53999	TCP4	0.0962318	0.466833
P08559	ODPA	0.0962324	0.247859
Q13185	CBX3	0.0983789	0.149625
P18077	RL35A	0.098443	0.416079
Q8TA86	RP9	0.0985466	0.72063
P62854	RS26	0.0989208	0.299355
Q9GZP8	IMUP	0.0991764	0.831536
Q8N300	SVBP	0.100092	0.840404	+
P62273	RS29	0.100736	0.0866255
P00367	DHE3	0.101896	0.466535
Q07020	RL18	0.102366	0.0529177
Q8NAV1	PR38A	0.104963	0.132769
P62879	GBB2	0.105628	0.310582
P84098	RL19	0.106033	0.285921
Q8NBK3	SUMF1	0.106143	0.38992
P23528	COF1	0.106261	0.140835
P62241	RS8	0.106529	0.0202132
P32969	RL9	0.10658	0.148727
P30050	RL12	0.106799	0.050049
Q06265	EXOS9	0.107359	0.874257	+
Q9BVA1	TBB2B	0.10771	0.30945
Q8WUM4	PDC6I	0.108676	0.0342493
P18124	RL7	0.10889	0.295998
P11586	C1TC	0.109893	0.0129717
O95865	DDAH2	0.109939	0.842491	+
P42224	STAT1	0.109996	0.824295	+
P83881	RL36A	0.110566	0.508764
P61313	RL15	0.110601	0.000472148
Q15050	RRS1	0.11073	0.841491
P38646	GRP75	0.111413	0.0758469
P62987	RL40	0.113717	0.481882
Q16850	CP51A	0.114784	0.0866027
P63261	ACTG	0.115707	0.25578
P05141	ADT2	0.115975	0.0724253
Q8WVJ2	NUDC2	0.116543	0.692645	+
Q8WXA9	SREK1	0.116908	0.0903753
P22307	SCP2	0.117029	0.081697
P61026	RAB10	0.117081	0.299886
P60981	DEST	0.117247	0.274075
Q08J23	NSUN2	0.117669	0.663478	+
Q9NR12	PDLI7	0.119737	0.149017
P68431	H31	0.12017	0.233904
Q02543	RL18A	0.121372	0.0596095
P62873	GBB1	0.122171	0.245199
O95232	LC7L3	0.122885	0.187106
P83731	RL24	0.122954	0.143551
Q05519	SRS11	0.12297	0.410687
P04818	TYSY	0.123046	0.372359
Q15293	RCN1	0.124738	0.792532
P19623	SPEE	0.125545	0.365548
P32322	P5CR1	0.126649	0.429796
P05023	AT1A1	0.128396	0.258864
P21266	GSTM3	0.129122	0.397288
Q9GZP4	PITH1	0.129455	0.368196
P05386	RLA1	0.129975	0.632933
Q969Q0	RL36L	0.1305	0.0252617
P46777	RL5	0.130508	0.247335
P61513	RL37A	0.130515	0.0788314
P68133	ACTS	0.130755	0.0737069
P62917	RL8	0.130913	0.132794
P05388	RLA0	0.130922	0.0657615
Q01082	SPTB2	0.131268	0.796902	+
P49207	RL34	0.131892	0.00321053
P46821	MAP1B	0.132364	0.299825	+
P60709	ACTB	0.134003	0.0974878
Q9Y277	VDAC3	0.134172	0.537745
P62249	RS16	0.134363	0.0470197
P49006	MRP	0.134905	0.691723	+
P14625	ENPL	0.136523	0.0370928
P04080	CYTB	0.137677	0.233391
P04114	APOB	0.138818	0.664416
Q8WUA2	PPIL4	0.140537	0.534895
P00390	GSHR	0.142682	0.0246481
O76071	CIAO1	0.147704	0.251726
P48047	ATPO	0.147886	0.245241
P62829	RL23	0.149606	0.0433992
P50454	SERPH	0.151961	0.242485
P43897	EFTS	0.153731	0.696701
P84103	SRSF3	0.154719	0.0136078
P31150	GDIA	0.156255	0.62314
P61927	RL37	0.157681	0.178518
O75390	CISY	0.158115	0.000461347
P40429	RL13A	0.158371	0.198858
P22570	ADRO	0.15937	0.677124
P50914	RL14	0.160861	0.154956
Q5TEC6	H37	0.162693	0.106105
P63279	UBC9	0.162871	0.481694
P53618	COPB	0.162901	0.132673
P11177	ODPB	0.164447	0.722919	+
Q9Y508	RN114	0.165818	0.0586337
P27635	RL10	0.166027	0.0880764
Q16647	PTGIS	0.167309	0.236523
P47914	RL29	0.168774	0.577624
P09455	RET1	0.169697	0.399127
P62330	ARF6	0.170042	0.781645	+
P04156	PRIO	0.171398	0.132327
P30044	PRDX5	0.173262	0.133241
P63220	RS21	0.173719	0.234206
P09132	SRP19	0.174355	0.348078
P18621	RL17	0.174654	0.0385615
Q7RTV0	PHF5A	0.179928	0.102912
P14854	CX6B1	0.183039	0.397961
P62633	CNBP	0.185071	0.157677
O15143	ARC1B	0.185369	0.0290167
P62266	RS23	0.187493	0.0409332
P31930	QCR1	0.187985	0.238162
P57088	TMM33	0.18837	0.0168037
P47756	CAPZB	0.18968	0.16677
P54886	P5CS	0.190758	0.0419741
P11498	PYC	0.190822	0.340522
P60866	RS20	0.191172	0.40388
Q56VL3	OCAD2	0.192767	0.422383
O75608	LYPA1	0.192924	0.303639
Q5JTH9	RRP12	0.1931	0.10184
Q9NTK5	OLA1	0.201698	0.491942	+
P45880	VDAC2	0.201783	0.15879
Q9P2X0	DPM3	0.204131	0.257491
P58546	MTPN	0.2054	0.435842
Q7L576	CYFP1	0.205764	0.367305
P00568	KAD1	0.209379	0.285889
P07954	FUMH	0.209944	0.209068	+
Q9NS86	LANC2	0.210091	0.353841
Q13643	FHL3	0.21055	0.568253	+
Q14258	TRI25	0.210763	0.29324
Q15645	PCH2	0.220277	0.811217	+
P21796	VDAC1	0.222047	0.0424086
Q96RQ3	MCCA	0.224058	0.0843359
Q9UH17	ABC3B	0.230854	0.256087
Q96N66	MBOA7	0.233923	0.0132755
Q8TC12	RDH11	0.236134	0.0145381
Q13268	DHRS2	0.240172	0.291313
Q9Y399	RT02	0.250306	0.00468095
P37108	SRP14	0.251409	0.512515
O96008	TOM40	0.25236	0.0505596
Q9Y6C9	MTCH2	0.25262	0.0155924
P49411	EFTU	0.253804	0.00296839
P41091	IF2G	0.257818	0.133147
Q9NSD9	SYFB	0.258308	0.618839
Q8NE71	ABCF1	0.260904	0.480929	+
P60983	GMFB	0.263866	0.665154	+
Q99714	HCD2	0.272177	0.0499727
O00622	CCN1	0.275896	0.391089
P40939	ECHA	0.28176	0.00143194
Q16531	DDB1	0.283443	0.508695	+
O60664	PLIN3	0.287216	0.210117	+
Q05639	EF1A2	0.293651	0.251439
P78527	PRKDC	0.294037	0.016699
P35914	HMGCL	0.299641	0.578419	+
Q9UBM7	DHCR7	0.305805	0.0560226
P55084	ECHB	0.311186	0.200872
P09382	LEG1	0.312251	0.0815048
P80303	NUCB2	0.313097	0.337228
P49321	NASP	0.316497	0.286357	+
Q6UVY6	MOXD1	0.318754	0.00343122
O96007	MOC2B	0.321807	0.139952
Q53S33	BOLA3	0.326449	0.394734	+
Q9NRP0	OSTC	0.337533	0.118473	+
O94925	GLSK	0.340241	0.104331
P35270	SPRE	0.353768	0.159064	+
P41223	BUD31	0.354935	0.0425203
O00233	PSMD9	0.35557	0.153109
Q9BV38	WDR18	0.358238	0.0488441
Q9H3K6	BOLA2	0.359011	0.186342
O95239	KIF4A	0.36811	0.735432	+
Q9P258	RCC2	0.375282	0.0348436
Q12797	ASPH	0.377975	0.257203	+
P63151	2ABA	0.380009	0.0444235
Q12768	WASC5	0.386656	0.7191	+
Q12792	TWF1	0.39782	0.0546019	+
Q16527	CSRP2	0.397884	0.0936226
Q96EK6	GNA1	0.40575	0.26923	+
Q06830	PRDX1	0.41057	0.00676541
P09211	GSTP1	0.41646	0.0205454
Q96IU4	ABHEB	0.418088	0.48207	+
Q9H0A0	NAT10	0.423692	0.465704	+
P53597	SUCA	0.424993	0.186744
Q58FF8	H90B2	0.434909	0.773899	+
Q6PJT7	ZC3HE	0.472822	0.579085	+
Q1KMD3	HNRL2	0.479805	0.406015	+
P40938	RFC3	0.484391	0.355385	+
O15260	SURF4	0.641973	0.210015	+
P62306	RUXF	0.696746	0.481179	+
Q14980	NUMA1	0.757569	0.25087	+
