## Supplementary material for "A genetically encoded photo-proximity labeling approach for mapping protein territories": Table S3

### Sheet: Description
Proteomics data of the LITag MVP interactome labeling
Table S3A	Enriched proteins (LOV*-MVP / MVP > 1.5, FDR<0.05).					Includes protein categories, manually annotated based on Uniprot database.
Table S3B	Full list of detected proteins.

### Sheet: Table S3A
UniProt	Gene names	Log2 (Light/Dark)	FDR	Category	Imputation?
Q14764	MVP	5.50888	0.0219134	Vault
Q9UKK3	PARP4	2.56735	0.0154016	Vault	+
O95816	BAG2	1.1422	0.00271576	Protein Folding
O60884	DNJA2	1.12652	0.0201583	Protein Folding	+
P31689	DNJA1	1.05936	0.000629256	Protein Folding
P0DMV9	HS71B	1.05795	0.00220573	Protein Folding
Q96AE4	FUBP1	1.02873	0.0206001	Other
P31948	STIP1	0.994002	0.00143683	Protein Folding
Q9UNM6	PSD13	0.983031	0.00255645	Proteasome
P30086	PEBP1	0.939748	0.0128502	Other
P16949	STMN1	0.923786	0.0269111	Microtubules regulation
Q9Y266	NUDC	0.912114	0.00297876	Microtubules regulation
O00425	IGF2BP3	0.907697	0.00226601	Cytoplasmic RNA binding
O00629	KPNA4	0.906843	0.00434992	Nuclear transport
O14907	TIP-1	0.898119	0.0352317	Other
P11940	PABP1	0.886957	0.00253494	Cytoplasmic RNA binding
P49773	HINT1	0.885552	0.0127558	Other
O60664	PLIN3	0.87473	0.0176761	Other
P29692	EEF1D	0.874293	0.0107557	Translation
P04406	GAPDH	0.874058	0.00760069	Other
O15397	IPO8	0.856071	0.00788703	Nuclear transport
P11142	HSP7C	0.838389	0.000234172	Protein Folding
P62942	FKBP1A	0.818287	0.0165824	Protein Folding
P15531	NME1	0.814737	0.0161354	NTP biosynthesis
O95817	BAG3	0.793601	0.0225248	Protein Folding	+
P68402	PAFAH1B2	0.790365	0.0231006	Other	+
P29401	TKT	0.787945	0.0183024	Other
Q15008	PSMD6	0.786879	0.0145073	Proteasome
O95373	IPO7	0.779909	0.0184081	Nuclear transport
P52292	KPNA2	0.772378	0.0111781	Nuclear transport
Q9Y617	SERC	0.771757	0.0396784	Other
Q02790	FKBP4	0.764797	0.0206759	Protein Folding
P17066	HSP76	0.754982	0.00162745	Protein Folding
Q13283	G3BP1	0.737966	0.0372959	Cytoplasmic RNA binding
Q9UN86	G3BP2	0.736041	0.0432184	Cytoplasmic RNA binding
P26639	SYTC	0.732247	0.00357497	tRNA synthetase
P40121	CAPG	0.727749	0.00136501	Actin binding
P29144	TPP2	0.718217	0.00742429	Proteasome
Q13310	PABP4	0.716177	0.0282879	Cytoplasmic RNA binding
O43776	SYNC	0.710984	0.00649868	tRNA synthetase
Q9NZI8	IGF2BP1	0.708946	0.000357241	Cytoplasmic RNA binding	+
P17812	PYRG1	0.708531	0.0210087	NTP biosynthesis
O95433	AHSA1	0.707691	0.0143192	Protein Folding
Q14974	KPNB1	0.698679	0.00699356	Nuclear transport
P47897	SYQ	0.696431	0.00310309	tRNA synthetase
P41250	GARS	0.696033	0.00345095	tRNA synthetase
P13693	TCTP	0.690459	0.0200997	Microtubules regulation
Q14152	EIF3A	0.6875	0.0229429	Translation
Q9UDY4	DNJB4	0.686138	0.00326234	Protein Folding
Q9Y263	PLAP	0.685805	0.0348176	Other
Q92973	TNPO1	0.685261	0.00682009	Nuclear transport
O00410	IPO5	0.682222	0.00561827	Nuclear transport
O75083	WDR1	0.680592	0.0327322	Actin binding
P27708	PYR1	0.675199	0.00621234	NTP biosynthesis
Q14315	FLNC	0.663942	0.0218835	Actin binding
P08133	ANXA6	0.657764	0.0318036	Other
P12429	ANXA3	0.64962	0.00308531	Other
Q15046	SYK	0.647425	0.00514181	tRNA synthetase
Q9HB07	MYG1	0.644314	0.0450391	Other
Q96P70	IPO9	0.642702	0.00407383	Nuclear transport
Q9NSD9	SYFB	0.670048	0.0438395	tRNA synthetase
Q13045	FLII	0.636588	0.00386828	Actin binding
P43487	RANG	0.635054	0.0373843	Nuclear transport
P39023	RL3	0.633238	0.0194507	Translation
Q07960	RHG01	0.631966	0.00504214	Other
P07900	HS90A	0.628097	0.000624472	Protein Folding
P55060	XPO2	0.627402	0.00207745	Nuclear transport
O43592	XPOT	0.627088	0.006359	Nuclear transport
O00571	DDX3X	0.624666	0.00256827	Cytoplasmic RNA binding
Q8TEQ6	GEMI5	0.622029	0.0181988	Cytoplasmic RNA binding
P19623	SPEE	0.616927	0.00487457	Other
P40227	TCPZ	0.615568	0.0168491	Protein Folding
P07814	SYEP	0.610921	0.0218659	tRNA synthetase
P26640	SYVC	0.604012	0.00402976	tRNA synthetase
Q99613	EIF3C	0.592339	0.017266	Translation	+
P61254	RL26	0.590157	0.0356542	Translation
P04075	ALDOA	0.585903	0.00423421	Other
O14980	XPO1	0.585826	0.00729871	Nuclear transport

### Sheet: Table S3B
UniProt	Gene name	Average	FDR	Imputation?
Q14764	MVP	5.50888	0.0219134
N/A	LOV*	4.87793	0.0345202	+
Q9UKK3	PARP4	2.56735	0.0154016	+
Q6EEV6	SUMO4	1.31159	0.466527	+
O95816	BAG2	1.1422	0.00271576
O60884	DNJA2	1.12652	0.0201583	+
P31689	DNJA1	1.05936	0.000629256
P0DMV9	HS71B	1.05795	0.00220573
Q96AE4	FUBP1	1.02873	0.0206001
P05386	RLA1	1.00751	0.503743	+
P31948	STIP1	0.994002	0.00143683
Q9UNM6	PSD13	0.983031	0.00255645
P21283	VATC1	0.951846	0.298978	+
P53992	SC24C	0.950705	0.546187
P30086	PEBP1	0.939748	0.0128502
P16949	STMN1	0.923786	0.0269111
Q9Y266	NUDC	0.912114	0.00297876
O00425	IGF2BP3	0.907697	0.00226601
O00629	KPNA4	0.906843	0.00434992
P32455	GBP1	0.906303	0.112093	+
O14907	TIP-1	0.898119	0.0352317
P11940	PABP1	0.886957	0.00253494
P49773	HINT1	0.885552	0.0127558
O60664	PLIN3	0.87473	0.0176761
P29692	EEF1D	0.874293	0.0107557
P04406	GAPDH	0.874058	0.00760069
Q08379	GOGA2	0.861598	0.15782	+
O15397	IPO8	0.856071	0.00788703
P11142	HSP7C	0.838389	0.000234172
P00491	PNPH	0.825293	0.0613228
P15559	NQO1	0.825249	0.0583053
Q9Y3A5	SBDS	0.820642	0.5937	+
P62942	FKBP1A	0.818287	0.0165824
P15531	NME1	0.814737	0.0161354
P24844	MYL9	0.814169	0.0593837	+
Q14166	TTL12	0.812841	0.412416	+
O60506	HNRPQ	0.807212	0.258364	+
O95817	BAG3	0.793601	0.0225248	+
P68402	PAFAH1B2	0.790365	0.0231006	+
P60228	EIF3E	0.788787	0.0805264
P29401	TKT	0.787945	0.0183024
Q15008	PSMD6	0.786879	0.0145073
O95373	IPO7	0.779909	0.0184081
P52292	KPNA2	0.772378	0.0111781
Q9Y617	SERC	0.771757	0.0396784
Q9UQ80	PA2G4	0.768915	0.0606876
Q02790	FKBP4	0.764797	0.0206759
Q04323	UBXN1	0.761339	0.16359
Q01995	TAGL	0.761016	0.179528
P17066	HSP76	0.754982	0.00162745
P12956	XRCC6	0.741792	0.501441	+
Q13283	G3BP1	0.737966	0.0372959
Q9BT78	CSN4	0.736494	0.194111
Q9UN86	G3BP2	0.736041	0.0432184
P26639	SYTC	0.732247	0.00357497
P40121	CAPG	0.727749	0.00136501
O75534	CSDE1	0.72603	0.0593821
P29144	TPP2	0.718217	0.00742429
P11216	PYGB	0.717575	0.2032
Q13310	PABP4	0.716177	0.0282879
O43776	SYNC	0.710984	0.00649868
Q9NZI8	IGF2BP1	0.708946	0.000357241	+
P17812	PYRG1	0.708531	0.0210087
O95433	AHSA1	0.707691	0.0143192
Q14974	KPNB1	0.698679	0.00699356
P47897	SYQ	0.696431	0.00310309
P41250	GARS	0.696033	0.00345095
P13693	TCTP	0.690459	0.0200997
P55769	NH2L1	0.687576	0.5682	+
Q14152	EIF3A	0.6875	0.0229429
Q9UDY4	DNJB4	0.686138	0.00326234
Q9Y263	PLAP	0.685805	0.0348176
Q92973	TNPO1	0.685261	0.00682009
O00410	IPO5	0.682222	0.00561827
O75083	WDR1	0.680592	0.0327322
Q14157	UBP2L	0.679954	0.439146	+
Q16543	CDC37	0.678687	0.126811
P27708	PYR1	0.675199	0.00621234
Q96I24	FUBP3	0.674146	0.0710479	+
O43399	TPD54	0.673596	0.0603157
Q14444	CAPR1	0.673476	0.0533947
P58107	EPIPL	0.669668	0.0864934
Q14315	FLNC	0.663942	0.0218835
P08133	ANXA6	0.657764	0.0318036
P28482	MK01	0.656194	0.274619
P12429	ANXA3	0.64962	0.00308531
Q15046	SYK	0.647425	0.00514181
P07858	CATB	0.645058	0.721932
Q9HB07	MYG1	0.644314	0.0450391
Q96P70	IPO9	0.642702	0.00407383
Q9NSD9	SYFB	0.670048	0.0438395
Q13561	DCTN2	0.639798	0.175107	+
Q13045	FLII	0.636588	0.00386828
P43487	RANG	0.635054	0.0373843
P39023	RL3	0.633238	0.0194507
Q07960	RHG01	0.631966	0.00504214
P07900	HS90A	0.628097	0.000624472
P55060	XPO2	0.627402	0.00207745
O43592	XPOT	0.627088	0.006359
Q9H3U1	UN45A	0.625589	0.0771467
O00571	DDX3X	0.624666	0.00256827
Q8TEQ6	GEMI5	0.622029	0.0181988
P42771	CDN2A	0.620153	0.061724
P62491	RB11A	0.619074	0.663653	+
P19623	SPEE	0.616927	0.00487457
P40227	TCPZ	0.615568	0.0168491
P07814	SYEP	0.610921	0.0218659
O95347	SMC2	0.609326	0.0511067
P26640	SYVC	0.604012	0.00402976
P28066	PSA5	0.602352	0.249567	+
Q32MZ4	LRRF1	0.598416	0.0693471
Q99613	EIF3C	0.592339	0.017266	+
P61254	RL26	0.590157	0.0356542
P52209	6PGD	0.588474	0.0558013
P04075	ALDOA	0.585903	0.00423421
O14980	XPO1	0.585826	0.00729871
O60701	UGDH	0.58089	0.173053
O76003	GLRX3	0.580433	0.0040994
Q86UP2	KTN1	0.580163	0.119525
Q9NTK5	OLA1	0.578392	0.118192
Q99460	PSMD1	0.577532	0.0189405
Q07157	ZO1	0.575537	0.0140914
P08758	ANXA5	0.575004	0.00182076
P54577	SYYC	0.571764	0.00321523
P52306	GDS1	0.569422	0.0229065
P30153	2AAA	0.568392	0.0269385
Q5T6F2	UBAP2	0.566221	0.00181229
Q9Y2Z0	SGT1	0.565314	0.0210633
P62979	RS27A	0.562529	0.0656681
P23526	SAHH	0.561722	0.8727
O00232	PSD12	0.561104	0.116025	+
P05198	IF2A	0.560412	0.00418893
P39748	FEN1	0.558137	0.417665	+
Q9Y262	EIF3L	0.557935	0.286095	+
P61221	ABCE1	0.552362	0.0250272
Q70J99	UN13D	0.550572	0.145283
P07339	CATD	0.549555	0.850571
Q8TAT6	NPL4	0.548438	0.104865
O43847	NRDC	0.547211	6.16894e-05
P42224	STAT1	0.546461	0.0687016
Q05682	CALD1	0.545293	0.220099	+
Q96QD8	S38A2	0.540145	0.731226	+
P18206	VINC	0.537357	0.0587627
P22061	PIMT	0.533476	0.357832
P11413	G6PD	0.529253	0.0527035
P53621	COPA	0.52321	0.00619197
Q92499	DDX1	0.521314	0.00923808	+
P49327	FAS	0.520553	0.0790505
Q99471	PFD5	0.518823	0.344112	+
Q00796	DHSO	0.51792	0.0775975	+
P30566	PUR8	0.514091	0.0650235
Q92945	FUBP2	0.51355	0.100734
Q13620	CUL4B	0.510529	0.152407
A0AVT1	UBA6	0.510411	0.161167
P43034	LIS1	0.507296	0.0113507
P46379	BAG6	0.504329	0.306381	+
Q7KZF4	SND1	0.503825	0.0252874
P22314	UBA1	0.502226	0.00191105
Q04446	GLGB	0.500885	0.319485
P53396	ACLY	0.496232	0.00931954
P55884	EIF3B	0.494704	0.0276344
Q14247	SRC8	0.48917	0.0225122
Q27J81	INF2	0.485972	0.496945	+
Q15654	TRIP6	0.485575	0.220721
P12814	ACTN1	0.485199	0.114902
Q9Y295	DRG1	0.482393	0.0455622
Q16658	FSCN1	0.48199	0.00453697
P62906	RL10A	0.479245	0.0226868
P06737	PYGL	0.478402	0.672666
P08237	PFKAM	0.478332	0.00494795
Q93008	USP9X	0.476692	0.0332516	+
P08865	RSSA	0.47356	0.00825486
P05783	K1C18	0.472528	0.0151343
P25685	DNJB1	0.471353	0.597307
Q15942	ZYX	0.470003	0.0417621
P46821	MAP1B	0.468787	0.0601876
P04083	ANXA1	0.468089	0.317894
P61981	1433G	0.466563	0.0333683
P49588	SYAC	0.466518	0.0279138
P36871	PGM1	0.466024	0.0930249
P05161	ISG15	0.46469	0.150305
P78371	TCPB	0.464182	0.0727911
Q9H583	HEAT1	0.463062	0.611357	+
Q6DD88	ATLA3	0.461992	0.113291
Q14195	DPYL3	0.460521	0.11471
Q8IVF2	AHNK2	0.458392	0.204937
P12081	HARS1	0.458	0.392533
Q04637	IF4G1	0.456085	0.012977
Q96FW1	OTUB1	0.455286	0.0379194
P35606	COPB2	0.451696	0.0188532
Q7Z2W4	ZCCHV	0.443005	0.0536609
Q06124	PTN11	0.442985	0.0463864	+
P15311	EZRI	0.440661	0.167211
Q92598	HS105	0.440291	0.0247649
O95747	OXSR1	0.440107	0.0668723
P23921	RIR1	0.439369	0.0800364
Q13126	MTAP	0.438058	0.341919
P26641	EF1G	0.435437	0.00157219
P13639	EF2	0.434696	0.00159542
P60842	IF4A1	0.434281	0.0115505
Q9UJU6	DBNL	0.434062	0.603759	+
P40763	STAT3	0.43355	0.00425689
O15027	SC16A	0.42713	0.0360702
P06493	CDK1	0.426477	0.0100337
O15067	PUR4	0.424165	0.0103778
P21333	FLNA	0.423893	0.124236
Q96T76	MMS19	0.423643	0.523271
Q01105	SET	0.422255	0.0437314
Q9ULV4	COR1C	0.421923	0.064142
P06733	ENOA	0.421889	0.0670367
Q16531	DDB1	0.421799	0.440846	+
P31946	1433B	0.418736	0.0245835
P11766	ADHX	0.417891	0.0361393
Q13200	PSMD2	0.417664	0.0607714
Q99832	TCPH	0.411947	0.0169308
Q15645	PCH2	0.410604	0.0479377
Q13347	EIF3I	0.409981	0.0438635
P50990	TCPQ	0.408378	0.0781244
P54819	KAD2	0.406785	0.87702
Q00610	CLH1	0.405904	0.0064159
Q16555	DPYL2	0.404452	0.0790242
P41252	SYIC	0.404169	0.0260352
Q14204	DYHC1	0.403048	0.0841112
O75369	FLNB	0.402315	0.00316411
Q9UNS2	CSN3	0.400819	0.45962
O75153	CLU	0.400581	0.157526
P47712	PA24A	0.39807	0.23353
O43175	SERA	0.396955	0.147604
P42330	AK1C3	0.396768	0.0603184
P35250	RFC2	0.396269	0.00822175
Q8NE71	ABCF1	0.391259	0.00943315
Q16222	UAP1	0.38991	0.435698	+
P12268	IMDH2	0.389662	0.245524
O75116	ROCK2	0.389271	0.177813
Q16576	RBBP7	0.389033	0.0502912
O43707	ACTN4	0.388698	0.11298
P56537	IF6	0.388514	0.0138251
P52907	CAZA1	0.386489	0.0520876
P23381	SYWC	0.383018	0.0175247
P67936	TPM4	0.382827	0.00482449
O60784	TOM1	0.382204	0.0517261	+
Q01518	CAP1	0.378365	0.0738556
P36952	SPB5	0.378018	0.0296356
P05388	RLA0	0.377209	0.0066818
O95456	PSMG1	0.374279	0.123153	+
Q9NTJ3	SMC4	0.37258	0.467111
P09960	LKHA4	0.370532	0.0594265
P08238	HS90B	0.368639	1.51264e-05
O60763	USO1	0.368057	0.51265	+
P52594	AGFG1	0.3651	0.0602227
Q9Y678	COPG1	0.36468	0.0272236
Q96HC4	PDLI5	0.362077	0.00396011
P41091	IF2G	0.361793	0.00188657
Q00341	VIGLN	0.361013	0.203392	+
Q99615	DNJC7	0.357745	0.29503
P15170	ERF3A	0.356713	0.0209958
Q06210	GFPT1	0.356406	0.199521
P08670	VIME	0.353707	0.0780116
Q9UBB4	ATX10	0.352787	0.0238016	+
Q9Y6E2	5MP1	0.351235	0.703293	+
P48643	TCPE	0.349731	0.0168621
P14868	SYDC	0.349237	0.0134447
P68104	EF1A1	0.348574	0.00729154
P13797	PLST	0.346827	0.164346
O15294	OGT1	0.344628	0.229893
O00233	PSMD9	0.344623	0.0652804	+
Q6PKG0	LARP1	0.342124	0.0315225
P48444	COPD	0.340834	0.0364582
P27816	MAP4	0.34009	0.119495
P26599	PTBP1	0.338039	0.234418
O43396	TXNL1	0.337466	0.0115159
P21980	TGM2	0.331589	0.0606787
Q08J23	NSUN2	0.330981	0.0859896
P04792	HSPB1	0.328205	0.0449967
O75962	TRIO	0.32618	0.140596
Q15149	PLEC	0.323731	0.0312284
Q8WWM7	ATX2L	0.323202	0.284557
P55735	SEC13	0.3219	0.000392766
O76094	SRP72	0.321216	0.227375	+
P23352	KALM	0.320407	0.72261	+
O75533	SF3B1	0.318884	0.643315
Q13501	SQSTM	0.318766	0.59804
Q96SU4	OSBL9	0.317106	0.2919
Q9Y2A7	NCKP1	0.315606	0.0176898
P35579	MYH9	0.314056	0.022966
Q96JB2	COG3	0.314023	0.62338
P48449	LSS	0.313121	0.244857
Q15366	PCBP2	0.312001	0.0312733
P62277	RS13	0.311961	0.284608
P54136	SYRC	0.311379	0.0467858
Q99829	CPNE1	0.311177	0.40819
P55786	PSA	0.309457	0.00841062
P39656	OST48	0.308099	0.752463	+
P32320	CDD	0.307099	0.158543
P18031	PTN1	0.306494	0.154238
Q16630	CPSF6	0.299941	0.298119
P52789	HXK2	0.29832	0.113034
P63241	IF5A1	0.297467	0.0319788
P21399	ACOHC	0.293099	0.841302
Q9Y265	RUVB1	0.292014	0.637811	+
Q92530	PSMF1	0.291689	0.651633
O60684	IMA7	0.29168	0.421075	+
P55072	TERA	0.290801	0.0943284
P11586	C1TC	0.289223	0.0794045
Q9UIA9	XPO7	0.288379	0.304462
Q9P2J5	SYLC	0.28523	0.0741141
Q09666	AHNK	0.283869	0.0930839
Q9NZB2	F120A	0.283721	0.0618434
Q9UGI8	TES	0.281466	0.0218457
O95861	BPNT1	0.281244	0.258793
P07355	ANXA2	0.278237	0.0328023
P55209	NP1L1	0.277936	0.260674
O14908	GIPC1	0.275364	0.439794
P20042	IF2B	0.275253	0.427488
Q15365	PCBP1	0.27499	0.0187963
Q9BZM5	ULBP2	0.274839	0.664927	+
Q9Y3F4	STRAP	0.27436	0.136978
P30520	PURA2	0.272016	0.0476152
P06753	TPM3	0.271291	0.0174863
Q9H910	JUPI2	0.270578	0.108914	+
Q13155	AIMP2	0.270295	0.414341
Q9BQE3	TBA1C	0.270267	0.0475837
P52895	AK1C2	0.268697	0.412334
Q8WX93	PALLD	0.268046	0.00890978
P22102	PUR2	0.267888	0.0337152
P14618	KPYM	0.266848	0.0143883
P35520	CBS	0.26372	0.00234443
Q15436	SC23A	0.262892	0.00769374
P59998	ARPC4	0.261427	0.766325
P60891	PRPS1	0.256918	0.025869
Q8IYD1	ERF3B	0.255024	0.359295
Q93052	LPP	0.254789	0.0063504
Q5VYK3	ECM29	0.253758	0.615984	+
P49368	TCPG	0.252681	0.028039
P26447	S10A4	0.251159	0.106269
Q13813	SPTN1	0.250992	0.20315
Q01082	SPTB2	0.249901	0.25337
P35241	RADI	0.249665	0.628289
Q15029	U5S1	0.248377	0.624257
P12270	TPR	0.247651	0.291198	+
P00387	NB5R3	0.247381	0.00931836
Q8NC51	PAIRB	0.246592	0.0386151
Q12965	MYO1E	0.240843	0.0726666
P61764	STXB1	0.238751	0.675545	+
P07437	TBB5	0.238632	0.0181102
Q9H074	PAIP1	0.235676	0.208436
P49023	PAXI	0.234867	0.336903
Q86VP6	CAND1	0.234081	0.358842
Q92597	NDRG1	0.233868	0.477725
P61019	RAB2A	0.23306	0.523975
P53618	COPB	0.232176	0.101419
P23246	SFPQ	0.230431	0.505086
P61160	ARP2	0.230429	0.410718
P49419	AL7A1	0.229206	0.749356
Q8IVT2	MISP	0.227173	0.0115974
O75874	IDHC	0.224194	0.893131	+
Q13637	RAB32	0.223222	0.322414
Q5H9R7	PP6R3	0.222465	0.0824582	+
P62826	RAN	0.221956	0.590991
Q96CS3	FAF2	0.220451	0.0741277	+
P55036	PSMD4	0.220317	0.0576879	+
P23396	RS3	0.22022	0.0314628
P46940	IQGA1	0.219626	0.496205
Q9Y5A9	YTHD2	0.218609	0.816447
Q15417	CNN3	0.216431	0.129105
P39687	AN32A	0.21591	0.36132
Q96QK1	VPS35	0.215425	0.421595
Q01813	PFKAP	0.214686	0.0788912
P33176	KINH	0.212229	0.289893
P00492	HPRT	0.211158	0.00655239
P38606	VATA	0.210765	0.513815
P14923	PLAK	0.209586	0.743796
Q13098	CSN1	0.207252	0.0371692	+
Q15181	IPYR	0.204174	0.11026
P63010	AP2B1	0.200819	0.40985
Q16719	KYNU	0.200432	0.350739
P53634	CATC	0.20027	0.72668
Q14566	MCM6	0.199999	0.426706
Q8N6T3	ARFG1	0.198993	0.0791401
P13489	RINI	0.196853	0.108619
P35221	CTNA1	0.194537	0.470167
Q16643	DREB	0.194079	0.351908
Q14980	NUMA1	0.191617	0.118488
Q9UHB6	LIMA1	0.191612	0.518947
Q9UHD1	CHRD1	0.191106	0.222525
O43294	TGFI1	0.190946	0.331885
P09651	ROA1	0.190874	0.639448
P45974	UBP5	0.190599	0.0317516
P46783	RS10	0.189644	0.831815
P55265	DSRAD	0.189182	0.56684
O43169	CYB5B	0.185587	0.366078
Q9UMS4	PRP19	0.185191	0.303458
Q86SF2	GALT7	0.184921	0.0263977
P13010	XRCC5	0.183952	0.521998
P50552	VASP	0.182227	0.00300484
P56192	SYMC	0.181904	0.323879
Q9BUF5	TBB6	0.175072	0.149644
Q96JC1	VPS39	0.174498	0.768777
Q99873	ANM1	0.173963	0.594645
Q9BS26	ERP44	0.172741	0.412053
P16615	AT2A2	0.17163	0.483028
O75694	NU155	0.171536	0.114507
P54886	P5CS	0.171137	0.418526	+
P63167	DYL1	0.169863	0.667772
P84077	ARF1	0.169412	0.838723
P27348	1433T	0.168771	0.0214108
P68363	TBA1B	0.167337	0.0939377
P09234	RU1C	0.166648	0.717068	+
Q9Y5M8	SRPRB	0.163496	0.107907	+
Q9NQC3	RTN4	0.16309	0.383698
P62318	SMD3	0.162263	0.709101
Q7L576	CYFP1	0.161968	0.0285263
P62269	RS18	0.161722	0.202511
P25398	RS12	0.160352	0.514887
O15144	ARPC2	0.159764	0.695504
Q13642	FHL1	0.15514	0.734206
O00560	SDCB1	0.154955	0.756534
O95394	AGM1	0.154352	0.814038	+
Q6FI81	CPIN1	0.154342	0.269891
O95573	ACSL3	0.152992	0.453798
P52434	RPAB3	0.152345	0.839451
P17844	DDX5	0.150962	0.352967
P07954	FUMH	0.150936	0.696114	+
O14974	MYPT1	0.150828	0.7334	+
P49792	RBP2	0.150719	0.686397	+
Q16181	44811	0.149188	0.494761
Q9UGP4	LIMD1	0.148445	0.379143
P33992	MCM5	0.147017	0.732745	+
P55809	SCOT1	0.146273	0.655325	+
Q13596	SNX1	0.145988	0.606693
Q03135	CAV1	0.145934	0.84577
P27635	RL10	0.145055	0.158071
Q02878	RL6	0.145053	0.301502
Q16186	ADRM1	0.141845	0.34844
P50991	TCPD	0.140301	0.0573026
P26038	MOES	0.14025	0.754405
P19367	HXK1	0.140239	0.660001
P20645	MPRD	0.139391	0.700103
Q92841	DDX17	0.139084	0.315964
Q9Y490	TLN1	0.137899	0.682908
P61106	RAB14	0.137301	0.694721
Q9UHI8	ATS1	0.136994	0.654148
P29279	CCN2	0.13671	0.823249
Q9Y3I0	RTCB	0.136045	0.168096	+
O00299	CLIC1	0.135638	0.377301
O00429	DNM1L	0.130907	0.748793
Q6IA86	ELP2	0.129981	0.837556	+
P60660	MYL6	0.128043	0.0663174
P68366	TBA4A	0.127206	0.0809154
Q14847	LASP1	0.126989	0.420593
Q15019	44806	0.12685	0.121935
Q92616	GCN1	0.125663	0.66884
P68371	TBB4B	0.125583	0.287128
P42167	LAP2B	0.125473	0.0392726	+
Q9NVA2	44815	0.125054	0.69238
O60488	ACSL4	0.123573	0.739855
Q8WUM4	PDC6I	0.123304	0.277177
Q9NZM1	MYOF	0.122388	0.628351
Q9NUQ9	CYRIB	0.122049	0.838465	+
P62258	1433E	0.121357	0.414465
P61978	HNRPK	0.121296	0.549166
P83110	HTRA3	0.120215	0.821451
Q96EE3	SEH1	0.117765	0.663377
Q9UHD8	44813	0.117087	0.235692
Q15293	RCN1	0.117007	0.733679
P30050	RL12	0.116967	0.367246
Q5T4S7	UBR4	0.116327	0.294759
Q9H4G0	E41L1	0.114706	0.869552
Q8IUD2	RB6I2	0.110959	0.93681	+
P08962	CD63	0.110911	0.411936
P04632	CPNS1	0.11075	0.953804
Q96TA1	NIBA2	0.109898	0.795168
P52272	HNRPM	0.109894	0.643501
O00115	DNS2A	0.108303	0.850683	+
Q9NR12	PDLI7	0.106345	0.0699701
P29966	MARCS	0.105176	0.38959
Q7L523	RRAGA	0.105005	0.434329
P62424	RL7A	0.104161	0.734434
P62937	PPIA	0.100852	0.37462
Q12906	ILF3	0.100635	0.426849
P35222	CTNB1	0.100524	0.74175
Q96RP9	EFGM	0.100231	0.853754
P30044	PRDX5	0.100053	0.679309
O14828	SCAM3	0.0991022	0.758442
Q9Y282	ERGI3	0.0981675	0.431006
Q9Y2X3	NOP58	0.0976348	0.781564
P16152	CBR1	0.0969584	0.765043
P43243	MATR3	0.0966324	0.687941
P62308	RUXG	0.0957418	0.983349	+
Q9Y696	CLIC4	0.0957358	0.38595
P09874	PARP1	0.0955856	0.800677
O75131	CPNE3	0.0942767	0.820311
P20908	CO5A1	0.0939212	0.869092
Q08211	DHX9	0.0934635	0.510545
P32119	PRDX2	0.089571	0.784316
Q15125	EBP	0.0889434	0.689454
P27797	CALR	0.0888571	0.1499
Q15084	PDIA6	0.0882834	0.793507
O60716	CTND1	0.0871835	0.823923
Q7L2E3	DHX30	0.0844201	0.727025
O75821	EIF3G	0.0829134	0.702528
P46977	STT3A	0.0798331	0.741778	+
Q9NXH9	TRM1	0.0763335	0.566199
P40938	RFC3	0.0761491	0.763431
Q6P2Q9	PRP8	0.0758584	0.801793
P02545	LMNA	0.0751085	0.555019
Q14258	TRI25	0.0745436	0.879201
O43795	MYO1B	0.0741288	0.581653
P34932	HSP74	0.0735862	0.782148
Q14C86	GAPD1	0.0727097	0.85396	+
P62244	RS15A	0.0718334	0.28033
P31327	CPSM	0.0713502	0.903538
P61158	ARP3	0.0683377	0.11701
Q16881	TRXR1	0.068198	0.753889
O76021	RL1D1	0.0680694	0.856097	+
Q6WCQ1	MPRIP	0.0679586	0.855342	+
Q9HCJ1	ANKH	0.0642791	0.843424
Q9UBM7	DHCR7	0.0639298	0.743156
P28288	ABCD3	0.0631353	0.875298
Q9UHG3	PCYOX	0.0627272	0.857055
P50454	SERPH	0.0626645	0.845922
P46060	RAGP1	0.0612334	0.879466
P13164	IFM1	0.0604963	0.922297
O43143	DHX15	0.0592286	0.854267
P15880	RS2	0.0583007	0.640295
Q9HB71	CYBP	0.0575705	0.756159
Q9NZN4	EHD2	0.0573306	0.923709
Q99733	NP1L4	0.0571088	0.965299
P06703	S10A6	0.0565983	0.191622
Q9UBI6	GBG12	0.0563531	0.903501	+
O43684	BUB3	0.0560893	0.62932
Q16270	IBP7	0.0557537	0.95897
P07204	TRBM	0.0554012	0.893461
P04844	RPN2	0.0537524	0.41351
P47756	CAPZB	0.0536704	0.0677937
P27824	CALX	0.0535181	0.571119
O95084	PRS23	0.0532539	0.842366
Q9UI12	VATH	0.0514731	0.92726
Q8N1F8	S11IP	0.0502927	0.925557
O43504	LTOR5	0.0487992	0.921561
P04040	CATA	0.048626	0.966355
P21291	CSRP1	0.0481443	0.900666
P46063	RECQ1	0.0465563	0.910478
Q14103	HNRPD	0.0464609	0.849623
P61421	VA0D1	0.0462625	0.883085
Q96AG4	LRC59	0.0460495	0.847717
Q9NRW1	RAB6B	0.0457689	0.765159
P51991	ROA3	0.0440386	0.669962
Q9HBI1	PARVB	0.0436688	0.832371
Q9P0K7	RAI14	0.0429644	0.769157
O75643	U520	0.0417685	0.884731
P12004	PCNA	0.0411364	0.863123
O43491	E41L2	0.0390801	0.779885
P63261	ACTG	0.0389189	0.234094
Q6ZMP0	THSD4	0.038308	0.612783
P30101	PDIA3	0.0379627	0.705248
Q9BUQ8	DDX23	0.0375787	0.830618
Q8N1F7	NUP93	0.037233	0.926109
P31943	HNRH1	0.0370624	0.858751
P17655	CAN2	0.0370317	0.660594
P14314	GLU2B	0.0366819	0.909322
Q92621	NU205	0.0357916	0.884355
Q14697	GANAB	0.0355928	0.910169
P18124	RL7	0.0352938	0.817224
P50416	CPT1A	0.0350501	0.956538
P11021	BIP	0.0350005	0.800284
P63244	RACK1	0.0347766	0.789816
P22626	ROA2	0.034196	0.865991
P46531	NOTC1	0.0339769	0.955994
Q15233	NONO	0.03384	0.926713
Q8NBS9	TXND5	0.033253	0.867798
P14625	ENPL	0.0323621	0.778251
O15371	EIF3D	0.0319082	0.834143
P62701	RS4X	0.0313303	0.400192
O00461	GOLI4	0.0311739	0.878928
P78527	PRKDC	0.031144	0.960417
P07093	GDN	0.0305789	0.943777
P61026	RAB10	0.0296042	0.82349
O43670	ZN207	0.0289192	0.894529
Q7Z6Z7	HUWE1	0.0275832	0.981382	+
P62879	GBB2	0.0270775	0.852313
Q99439	CNN2	0.0267666	0.908838
P36578	RL4	0.0263179	0.874833
O00469	PLOD2	0.0238066	0.927108
Q9NR30	DDX21	0.0234578	0.945752
P05067	A4	0.0226843	0.975984	+
P07237	PDIA1	0.0215982	0.965254
P62888	RL30	0.0214443	0.943272
Q96AC1	FERM2	0.0209697	0.83179
P46781	RS9	0.0206557	0.849634
P35555	FBN1	0.0197945	0.952108
Q07065	CKAP4	0.0189721	0.844037
P60709	ACTB	0.0185287	0.963737
P56730	NETR	0.0181095	0.955111	+
P25445	TNR6	0.0174679	0.840454
Q86W92	LIPB1	0.0158009	0.963436
P05976	MYL1	0.0156899	0.951483
O60313	OPA1	0.0156041	0.973258
Q00839	HNRPU	0.0149278	0.962431
P00390	GSHR	0.0140369	0.94438
Q92823	NRCAM	0.0128545	0.981661
P10599	THIO	0.012709	0.826339
P49257	LMAN1	0.0126411	0.94681
P25205	MCM3	0.0124092	0.971778
O43852	CALU	0.0117905	0.980493
P04843	RPN1	0.0114888	0.883019
Q16850	CP51A	0.0114845	0.981593
P30041	PRDX6	0.0104453	0.949896
O00159	MYO1C	0.0103329	0.980882
O00116	ADAS	0.00879211	0.980918
P48059	LIMS1	0.0081406	0.97789
P17987	TCPA	0.0069202	0.983832
Q13263	TIF1B	0.00618995	0.980959
P84095	RHOG	0.00601151	0.980735
P57088	TMM33	0.00590394	0.965524
P62873	GBB1	0.00482843	0.981522
P13987	CD59	0.00478263	0.989044
P08754	GNAI3	0.00427229	0.982642
O43390	HNRPR	0.00356593	0.979487
P49757	NUMB	0.00283704	0.995856
P30085	KCY	0.00280091	0.995566
O95025	SEM3D	0.00153741	0.993786
O75691	UTP20	0.00135964	0.998328
P63104	1433Z	0.000631937	0.994018
Q9NX63	MIC19	0.000363863	0.999622
P61224	RAP1B	-0.000634611	1.00058
Q9HB63	NET4	-0.00103045	0.999823
P22234	PUR6	-0.00131354	1.01696
Q10472	GALT1	-0.00202187	0.989489
Q15165	PON2	-0.00238954	0.985415
P62820	RAB1A	-0.00260476	0.994344
Q9Y6C9	MTCH2	-0.00263563	0.992578
Q9P035	HACD3	-0.00276601	0.990519
Q99497	PARK7	-0.00304025	1.00338
Q06830	PRDX1	-0.0032042	0.992747
Q96IX5	ATPMK	-0.00326154	0.992561	+
P11172	UMPS	-0.00395361	0.988076	+
P26373	RL13	-0.0039868	0.984036
P46109	CRKL	-0.00633642	0.985624
Q92747	ARC1A	-0.00647906	0.98315
O14880	MGST3	-0.00724775	0.98737
P33316	DUT	-0.00757193	0.94344
Q12905	ILF2	-0.00775623	0.980008
P14866	HNRPL	-0.00801269	0.991383
P11717	MPRI	-0.00803943	0.986776
P60981	DEST	-0.00835824	0.988568
P09382	LEG1	-0.00887968	0.921353
Q92626	PXDN	-0.0095551	0.984882
Q5M775	CYTSB	-0.00955729	0.973477
Q658P3	STEA3	-0.00975426	0.984457	+
Q6IAA8	LTOR1	-0.0108096	0.987972
Q8TCJ2	STT3B	-0.0110134	0.968573
Q9BRR6	ADPGK	-0.0112104	0.98159
O15020	SPTN2	-0.0115425	0.986029	+
P62304	RUXE	-0.0125624	0.982942
P60468	SC61B	-0.0132218	0.983548
P04899	GNAI2	-0.0133039	0.974782
Q7L014	DDX46	-0.013387	0.98157
P21266	GSTM3	-0.0146105	0.972753
P51659	DHB4	-0.0148293	0.984643
Q99536	VAT1	-0.0161076	0.983987
Q02809	PLOD1	-0.0161921	0.890841
Q8NC42	RN149	-0.0164467	0.986908
Q9NZV1	CRIM1	-0.0167007	0.983713
P13497	BMP1	-0.0168605	0.975461
P04080	CYTB	-0.0171454	0.886107
Q15185	TEBP	-0.0193062	0.869781
Q96HE7	ERO1A	-0.0209882	0.915484
P07942	LAMB1	-0.0214549	0.956583
Q96BM9	ARL8A	-0.0218872	0.971525
P51148	RAB5C	-0.0227981	0.967203
Q10471	GALT2	-0.0232918	0.845857
P00558	PGK1	-0.0249248	0.95938
P40926	MDHM	-0.0252211	0.954633
P11117	PPAL	-0.0252758	0.984526	+
Q9BQG0	MBB1A	-0.0254611	0.956947
P21796	VDAC1	-0.0256074	0.846253
P61247	RS3A	-0.0259745	0.923905
P62280	RS11	-0.0261717	0.905812
Q13838	DX39B	-0.0269531	0.677646
Q9NVI7	ATD3A	-0.0275929	0.917329
P45880	VDAC2	-0.029633	0.876982
P11279	LAMP1	-0.0320033	0.835839
P61769	B2MG	-0.0344164	0.96156
Q9UPN3	MACF1	-0.0348614	0.983688	+
Q02218	ODO1	-0.0357875	0.923875
Q13162	PRDX4	-0.0364163	0.932174
Q9Y624	JAM1	-0.0364764	0.955043
P35268	RL22	-0.0365462	0.875297
Q9P0L0	VAPA	-0.0374476	0.849426
P61758	PFD3	-0.037699	0.863527
P32969	RL9	-0.0382869	0.529368
P31939	PUR9	-0.0382943	0.937421
Q99729	ROAA	-0.0383241	0.928663
P02751	FINC	-0.0385901	0.732117
Q29980	MICB	-0.0387405	0.962498
P39019	RS19	-0.0392515	0.964013
Q9H4A4	AMPB	-0.0396244	0.776209	+
P22695	QCR2	-0.0397263	0.962401
P46777	RL5	-0.039751	0.819564
P78504	JAG1	-0.0402207	0.131712
Q9Y4K0	LOXL2	-0.0404228	0.913591
Q9HB90	RRAGC	-0.0412888	0.962604
Q9GZM7	TINAL	-0.041668	0.97355	+
Q4KMQ2	ANO6	-0.041793	0.875767
P09038	FGF2	-0.0436008	0.730491
Q16891	MIC60	-0.0439289	0.938961
P00338	LDHA	-0.0443797	0.810521
Q13214	SEM3B	-0.044622	0.821076
Q9BW60	ELOV1	-0.0448664	0.782839
P60866	RS20	-0.0456854	0.855625
Q9NRA1	PDGFC	-0.0458481	0.790888
P31040	SDHA	-0.0460983	0.68489
Q8N726	ARF	-0.0467165	0.715986
P10646	TFPI1	-0.0483454	0.935012
P18754	RCC1	-0.0493043	0.697444
Q9UKS6	PACN3	-0.0494175	0.871397	+
Q68D85	NR3L1	-0.0503474	0.93211
Q92542	NICA	-0.050443	0.779566
P14209	CD99	-0.050451	0.898141
P50897	PPT1	-0.0505272	0.744176
Q6UXI9	NPNT	-0.0522873	0.876139
P08069	IGF1R	-0.0536849	0.806322
P06576	ATPB	-0.0540776	0.84671
O00622	CCN1	-0.0548496	0.746918
P00749	UROK	-0.0553113	0.938512
Q32P28	P3H1	-0.0575901	0.84997
Q9BU76	MMTA2	-0.0580674	0.63562
P18621	RL17	-0.0601558	0.761806
P23528	COF1	-0.0602186	0.84584
P51571	SSRD	-0.0612154	0.827189
Q99798	ACON	-0.0612233	0.735361
P30837	AL1B1	-0.0619351	0.804035
P20810	ICAL	-0.0621311	0.874774	+
P07910	HNRPC	-0.0625274	0.898949
P42704	LPPRC	-0.0631853	0.860381
Q9BZG1	RAB34	-0.0632618	0.85061
P40939	ECHA	-0.0636211	0.880006
P29317	EPHA2	-0.0638202	0.848623
Q9UHR4	BI2L1	-0.0640308	0.929274	+
P37802	TAGL2	-0.0644508	0.6947
O95831	AIFM1	-0.0649407	0.771428
Q7Z3B1	NEGR1	-0.0655527	0.852868
Q8NBJ5	GT251	-0.0656598	0.756907
P62241	RS8	-0.0661828	0.468444
P33527	MRP1	-0.0663333	0.756624
P05023	AT1A1	-0.0667558	0.681923
P43007	SATT	-0.0668125	0.846732
Q96BN8	OTUL	-0.0669372	0.854836	+
Q92743	HTRA1	-0.0669477	0.782056
Q8NFJ5	RAI3	-0.0670447	0.849867
P21589	5NTD	-0.0670461	0.837313
P18077	RL35A	-0.0674265	0.585754
P05121	PAI1	-0.0686902	0.90884
Q13418	ILK	-0.0688995	0.729404
P27105	STOM	-0.0703387	0.477382
Q9H5V8	CDCP1	-0.0704594	0.83982
P15586	GNS	-0.0710962	0.765817
Q9H3K6	BOLA2	-0.0711297	0.524674
P62829	RL23	-0.0714924	0.666435
Q9NWB6	ARGL1	-0.0721683	0.719672
P08648	ITA5	-0.0735655	0.615656
O94925	GLSK	-0.0748836	0.744615
O75390	CISY	-0.0751425	0.729645
Q8TE58	ATS15	-0.0758087	0.743653
Q9UM47	NOTC3	-0.0779584	0.900151
Q01081	U2AF1	-0.0781899	0.709838
P17693	HLAG	-0.0783619	0.732062
P62917	RL8	-0.0790225	0.648791
Q9Y277	VDAC3	-0.0797734	0.854631
P84098	RL19	-0.0803099	0.676083
P05166	PCCB	-0.0820759	0.489668
P52597	HNRPF	-0.0821224	0.739131
P49189	AL9A1	-0.0824785	0.731853	+
P05141	ADT2	-0.0826101	0.743162
P37108	SRP14	-0.0828821	0.50634
Q15287	RNPS1	-0.0832703	0.735921
P01893	HLAH	-0.0846819	0.828634
P35625	TIMP3	-0.0847506	0.918399
O94991	SLIK5	-0.0848516	0.424066
Q9UHB9	SRP68	-0.0856457	0.874569	+
Q00325	MPCP	-0.0860354	0.843659
P61313	RL15	-0.08628	0.431473
P09211	GSTP1	-0.0864951	0.0350872
Q15375	EPHA7	-0.0865208	0.101655
P02794	FRIH	-0.087488	0.905792
O14684	PTGES	-0.0878389	0.796999
P04062	GLCM	-0.0888459	0.688017
Q13423	NNTM	-0.0898072	0.70604
Q07021	C1QBP	-0.0899206	0.846455
P12236	ADT3	-0.0911539	0.791447
P29323	EPHB2	-0.0915961	0.761009
P11166	GTR1	-0.0917392	0.805208
O75326	SEM7A	-0.0922457	0.849253
O43570	CAH12	-0.0927181	0.815478
P11047	LAMC1	-0.0927877	0.750183
O60245	PCDH7	-0.0930533	0.708602
O15042	SR140	-0.0932573	0.650226
P38646	GRP75	-0.0934834	0.743466
P35052	GPC1	-0.0936771	0.741442
Q9UQ35	SRRM2	-0.0944498	0.806713
Q04721	NOTC2	-0.0967069	0.706377
P19256	LFA3	-0.0969721	0.508621
Q13641	TPBG	-0.0973853	0.698722
Q9H0X4	F234A	-0.0974955	0.642913
P11177	ODPB	-0.0985184	0.760348
P10809	CH60	-0.098891	0.821951
O75494	SRS10	-0.0993768	0.579309
Q92896	GSLG1	-0.0995297	0.601931
Q12931	TRAP1	-0.100423	0.781817
Q16363	LAMA4	-0.10081	0.756449
P09758	TACD2	-0.100877	0.643113
P78380	OLR1	-0.100953	0.769153	+
Q02487	DSC2	-0.101957	0.832704
Q96S97	MYADM	-0.1022	0.639421
P50395	GDIB	-0.102245	0.245418
P62750	RL23A	-0.102623	0.257459
Q9UJS0	CMC2	-0.102662	0.809741
P62263	RS14	-0.102675	0.359393
P62633	CNBP	-0.103415	0.308395
P30048	PRDX3	-0.10433	0.677977
P01889	HLAB	-0.104475	0.622645
Q99805	TM9S2	-0.104919	0.314165	+
P49411	EFTU	-0.105231	0.691728
P41221	WNT5A	-0.105626	0.32334
P55290	CAD13	-0.106232	0.586942
Q10589	BST2	-0.106308	0.718652
Q9UNN8	EPCR	-0.106463	0.447702
Q9NSE4	SYIM	-0.106675	0.879157	+
Q6UB35	C1TM	-0.106785	0.687122
O15145	ARPC3	-0.106994	0.00526417
P62854	RS26	-0.107105	0.0643953
P16144	ITB4	-0.107685	0.820711
P26368	U2AF2	-0.107689	0.189732
P46776	RL27A	-0.107869	0.215901
Q92692	NECT2	-0.108381	0.295991
P05106	ITB3	-0.108501	0.0584045
Q9Y3U8	RL36	-0.108606	0.028162
O75718	CRTAP	-0.109596	0.182983	+
P83881	RL36A	-0.109842	0.383872
Q02543	RL18A	-0.111063	0.182985
Q13085	ACACA	-0.111169	0.54751
P50914	RL14	-0.111201	0.222993
O14786	NRP1	-0.111266	0.747484
P09603	CSF1	-0.111442	0.842825
Q24JP5	T132A	-0.11182	0.819251
P56199	ITA1	-0.113459	0.765713
O60427	FADS1	-0.114171	0.810141
O15260	SURF4	-0.114541	0.570754
P62913	RL11	-0.114616	0.235614
P10321	HLAC	-0.114759	0.389285
P04439	HLAA	-0.115008	0.406954
Q6UVK1	CSPG4	-0.115162	0.671666
O15230	LAMA5	-0.115698	0.587153
P61513	RL37A	-0.115707	0.65481
Q99985	SEM3C	-0.115796	0.705452
Q9P2B2	FPRP	-0.115866	0.594298
Q96CN7	ISOC1	-0.11602	0.981438
Q9UJZ1	STML2	-0.1177	0.835362
Q9UPY5	XCT	-0.118366	0.841361
P05165	PCCA	-0.118595	0.726092
Q96J84	KIRR1	-0.119921	0.738228
Q15043	S39AE	-0.120264	0.629768
Q96RQ3	MCCA	-0.121304	0.2777
P54709	AT1B3	-0.12267	0.52958
Q9Y4D7	PLXD1	-0.122984	0.401724
P23284	PPIB	-0.123505	0.250903
Q68CZ2	TENS3	-0.124088	0.0699689
Q9Y6M5	ZNT1	-0.124139	0.576005
Q14498	RBM39	-0.124309	0.326199
P62753	RS6	-0.124601	0.205602
Q15758	AAAT	-0.124922	0.68133
P40429	RL13A	-0.125204	0.610735
P06748	NPM	-0.125665	0.732617
P11498	PYC	-0.125825	0.533906
P08559	ODPA	-0.126204	0.786893
P08581	MET	-0.126725	0.542935
Q8IW52	SLIK4	-0.126818	0.0570407
P62857	RS28	-0.127431	0.0250886
Q9H4F8	SMOC1	-0.128169	0.383148
Q07020	RL18	-0.128627	0.157916
Q13275	SEM3F	-0.128734	0.853909
O95490	AGRL2	-0.12877	0.612085
P07195	LDHB	-0.128891	0.629252
O15143	ARC1B	-0.129866	0.618621	+
Q99878	H2A1J	-0.129953	0.217521
Q5ZPR3	CD276	-0.130041	0.303508
Q1KMD3	HNRL2	-0.130566	0.675164
Q9Y383	LC7L2	-0.130809	0.439496
P11387	TOP1	-0.131639	0.506808
Q9H6X2	ANTR1	-0.133796	0.707877
Q03405	UPAR	-0.133799	0.685847
P10620	MGST1	-0.134035	0.809005
P62987	RL40	-0.134484	0.300117
P05026	AT1B1	-0.134681	0.411659
P46779	RL28	-0.135511	0.209551
P15151	PVR	-0.135814	0.365992
P48960	AGRE5	-0.135989	0.528784
P48509	CD151	-0.136275	0.512367
Q13740	CD166	-0.136357	0.579361
P35613	BASI	-0.13636	0.0730257
P50213	IDH3A	-0.136578	0.792723
P62805	H4	-0.136881	0.550834
Q15800	MSMO1	-0.136925	0.75047
P32004	L1CAM	-0.137462	0.60789
P31930	QCR1	-0.137946	0.677244
Q6NSJ0	MYORG	-0.13879	0.380818
P43304	GPDM	-0.138955	0.719284
P62910	RL32	-0.139403	0.34569
Q9H9B4	SFXN1	-0.139508	0.846131
O00468	AGRIN	-0.139686	0.798921
P83731	RL24	-0.13978	0.521515
P04156	PRIO	-0.140187	0.717763
Q86SJ2	AMGO2	-0.14021	0.500172
Q86XX4	FRAS1	-0.140911	0.173576
Q9Y639	NPTN	-0.142461	0.203798
Q14728	MFS10	-0.143344	0.368557
Q07955	SRSF1	-0.143696	0.100383
P15144	AMPN	-0.143948	0.840283
O00592	PODXL	-0.145125	0.649043
P25705	ATPA	-0.145395	0.600679
Q07954	LRP1	-0.145445	0.142716
Q14563	SEM3A	-0.145605	0.504772
P78324	SHPS1	-0.146378	0.362885
P62249	RS16	-0.146474	0.409853
Q14766	LTBP1	-0.146614	0.578632
P26006	ITA3	-0.147248	0.53298
Q9UBR2	CATZ	-0.147631	0.670063
P50443	S26A2	-0.147644	0.666114
P61353	RL27	-0.147658	0.14004
P18564	ITB6	-0.147828	0.0837984
P13473	LAMP2	-0.148078	0.553566
Q9NR45	SIAS	-0.148439	0.813954	+
P08174	DAF	-0.149607	0.535541
Q5VTL8	PR38B	-0.149627	0.563936
Q12913	PTPRJ	-0.149939	0.2802
P60953	CDC42	-0.150679	0.68667
Q9ULF5	S39AA	-0.150736	0.0872628
P08195	4F2	-0.151385	0.498079
P43121	MUC18	-0.151536	0.415382
P31641	SC6A6	-0.152016	0.688035
P53701	CCHL	-0.152027	0.0837324
Q14126	DSG2	-0.154045	0.427801
Q9UHN6	CEIP2	-0.156808	0.442916
P42766	RL35	-0.157439	0.539064
P30530	UFO	-0.157651	0.680231
P50895	BCAM	-0.157853	0.170053
Q6EMK4	VASN	-0.157987	0.699893
P19022	CADH2	-0.158134	0.64295
Q8WVK2	SNR27	-0.158151	0.279301
Q92522	H1X	-0.158269	0.218397
Q66PJ3	AR6P4	-0.158884	0.403676
Q9Y6M7	S4A7	-0.159004	0.478906
P54760	EPHB4	-0.159226	0.360846
P16070	CD44	-0.159868	0.505427
O95297	MPZL1	-0.160241	0.487344
P17342	ANPRC	-0.160989	0.40353
P84103	SRSF3	-0.161233	0.278136
Q14118	DAG1	-0.161239	0.410266
P04216	THY1	-0.161879	0.00185898
O75054	IGSF3	-0.162021	0.691982
Q9H488	OFUT1	-0.163351	0.407271
P49207	RL34	-0.163598	0.41752
Q9Y653	AGRG1	-0.164161	0.471444
Q8NAV1	PR38A	-0.164186	0.249783
Q9UBG0	MRC2	-0.164448	0.0296097
Q05519	SRS11	-0.164452	0.477409
P02786	TFR1	-0.164722	0.484645
P06756	ITAV	-0.164751	0.360632
P32970	CD70	-0.166175	0.27911
O15162	PLS1	-0.166815	0.684607	+
P10586	PTPRF	-0.166973	0.643602
P98172	EFNB1	-0.167307	0.734472	+
P13612	ITA4	-0.167333	0.116726
P23229	ITA6	-0.167563	0.750317
O60462	NRP2	-0.167758	0.609581
Q13308	PTK7	-0.16818	0.138986
Q15582	BGH3	-0.168284	0.579436
P63151	2ABA	-0.168392	0.254257
Q99714	HCD2	-0.169217	0.167052	+
Q9Y6N7	ROBO1	-0.170601	0.0226436
P16401	H15	-0.171694	0.729533
P05556	ITB1	-0.171892	1.7436e-05
O15427	MOT4	-0.172201	0.062443
Q9Y2S6	TMA7	-0.17334	0.187105
P04626	ERBB2	-0.174579	0.444214
Q96PD2	DCBD2	-0.175703	0.658948
Q6ZUX7	LHPL2	-0.176455	0.725154
P62861	RS30	-0.178516	0.0100716
Q01650	LAT1	-0.178645	0.450461
Q6YHK3	CD109	-0.178887	0.162044
P46778	RL21	-0.179057	0.402922
Q9UKX5	ITA11	-0.179258	0.107668
O95232	LC7L3	-0.181163	0.104179
P15529	MCP	-0.1816	0.665473
O15031	PLXB2	-0.182175	0.275443
P53597	SUCA	-0.182512	0.0126785
Q13443	ADAM9	-0.183437	0.149217
P17813	EGLN	-0.184719	0.606375
Q8WUA2	PPIL4	-0.185216	0.386799
O95864	FADS2	-0.185229	0.689899
P15328	FOLR1	-0.185582	0.240687
Q9H2U1	DHX36	-0.185821	0.883362	+
P17301	ITA2	-0.187163	0.677484
Q00765	REEP5	-0.188224	0.110022
P08621	RU17	-0.189564	0.360807
Q9NQS3	NECT3	-0.189623	0.31159
P84101	SERF2	-0.189707	0.468306
Q8WTV0	SCRB1	-0.189765	0.099904
P36542	ATPG	-0.190266	0.751788
P01111	RASN	-0.191201	0.688553
P00533	EGFR	-0.19394	0.40409
P20020	AT2B1	-0.195246	0.728125
P42892	ECE1	-0.195258	0.0211601
P80723	BASP1	-0.196844	0.34041
P01130	LDLR	-0.200309	0.68204
Q9UIW2	PLXA1	-0.201667	0.0557397
Q12788	TBL3	-0.20813	0.310502
O75051	PLXA2	-0.209526	0.580093	+
Q8TF66	LRC15	-0.209674	0.697924
P05091	ALDH2	-0.210249	0.390471
Q8TCZ2	C99L2	-0.211512	0.159017
P49458	SRP09	-0.212663	0.352407	+
Q15262	PTPRK	-0.213463	0.44404
Q6V0I7	FAT4	-0.215612	0.0221945
P62851	RS25	-0.217473	0.329524
Q13433	S39A6	-0.219259	0.461452
Q14332	FZD2	-0.219295	0.0320231
P49748	ACADV	-0.219817	0.694292
P18084	ITB5	-0.221332	0.243996
P10909	CLUS	-0.221945	0.251853
P05204	HMGN2	-0.224068	0.27682
P54756	EPHA5	-0.224168	0.0587069
Q9P258	RCC2	-0.227926	0.0774887
P48507	GSH0	-0.229084	0.844099	+
P53985	MOT1	-0.230173	0.00631598
Q9BZM4	ULBP3	-0.230472	0.252628
Q9H4M9	EHD1	-0.232873	0.218676	+
P48060	GLIP1	-0.234184	0.632937	+
Q8TEM1	PO210	-0.234475	0.261124
Q76M96	CCD80	-0.236079	0.684878
P47914	RL29	-0.237301	0.295995
Q99650	OSMR	-0.240043	0.413013
P78310	CXAR	-0.243599	0.271271
Q8N8Z6	DCBD1	-0.245323	0.511416
Q9GZP8	IMUP	-0.253429	0.130801
P27694	RFA1	-0.258492	0.609895	+
P45973	CBX5	-0.260153	0.218784
Q13332	PTPRS	-0.263057	0.446481
P02462	CO4A1	-0.266841	0.487237	+
Q9UHX3	AGRE2	-0.269864	0.459788
P36406	TRI23	-0.270939	0.708469	+
P40189	IL6RB	-0.271301	0.174324
Q14192	FHL2	-0.274371	0.661884	+
O14672	ADA10	-0.276983	0.377987
P07602	SAP	-0.27712	0.214254
P98160	PGBM	-0.278142	0.587362
P24534	EF1B	-0.279903	0.50043
Q9NPH3	IL1AP	-0.281101	0.241064
Q9BSJ8	ESYT1	-0.283198	0.795302
P24821	TENA	-0.285408	0.259873
Q06418	TYRO3	-0.287818	0.553754
P16403	H12	-0.288906	0.678343
P07305	H10	-0.293042	0.734525
P04818	TYSY	-0.294577	0.82998	+
Q9H1U4	MEGF9	-0.294841	0.439245
O43854	EDIL3	-0.299937	0.519591
O75955	FLOT1	-0.311258	0.0653594
P25106	ACKR3	-0.311351	0.660641
P61604	CH10	-0.324037	0.650087
Q7L1W4	LRC8D	-0.332848	0.413278	+
Q9NS93	TM7S3	-0.334976	0.521878
P53999	TCP4	-0.337318	0.0104927
Q13444	ADA15	-0.348241	0.089002
P54826	GAS1	-0.353403	0.0433947
Q93050	VPP1	-0.373163	0.389132	+
P62306	RUXF	-0.396843	0.533806	+
Q9NZ53	PDXL2	-0.402855	0.121007
P35580	MYH10	-0.403852	0.716924	+
Q9C0C2	TB182	-0.413901	0.530496	+
P51149	RAB7A	-0.421918	0.724534	+
P52943	CRIP2	-0.438443	0.659644	+
Q13185	CBX3	-0.52495	0.510934	+
P63208	SKP1	-0.533858	0.690835	+
P14543	NID1	-0.558388	0.809323
P51570	GALK1	-0.571037	0.912146	+
Q8IYB3	SRRM1	-0.577337	0.048572
Q01130	SRSF2	-0.595372	0.613315	+
P49184	DNSL1	-0.60468	0.102966	+
P67809	YBOX1	-0.638073	0.591033	+
P09132	SRP19	-0.654542	0.0909535	+
